# Tensor-based representation learning for multi-omics integrative clustering and feature discovery

**DOI:** 10.64898/2025.11.28.691099

**Authors:** Yang Zhang, Lin Liu, Zhaoqi Liu, Qi Liu, Lina Ma, Zhang Zhang

**Author notes:** Beijing Forestry University, Beijing 100083, China (Lin Liu).

## Abstract

Multi-omics integrative analysis provides a powerful means for elucidating complex molecular mechanisms and biological processes, yet remains challenging in effectively representing the multi-dimensional relationships inherent to multi-omics data. Here we present MIA, a tensor-based representation learning framework that preserves the multi-dimensional structure of multi-omics data for accurate sample clustering and feature discovery. Unlike existing algorithms that primarily rely on two-dimensional representations, MIA models multi-omics data as a three-dimensional tensor and integrates tensor decomposition, fuzzy c-means, and an enhanced random forest model within a unified framework for clustering and feature discovery. Benchmarking on simulated and empirical datasets demonstrates that MIA consistently outperforms representative state-of-the-art algorithms in both clustering and feature identification. Application to multiple TCGA cancer types further shows its ability to stratify samples and identify molecular features associated with clinically relevant outcomes. Specifically, in glioblastoma, MIA reveals three previously uncharacterized subtypes with distinct prognostic profiles and uncovers feature genes strongly associated with subtype identity. These genes are further linked to therapeutic response and retain discriminative power across major glioblastoma cellular populations at single-cell resolution. Collectively, our results establish MIA as a generalizable computational framework for multi-omics integrative analysis, enabling systematic molecular stratification and interpretable feature discovery across diverse biological systems.
