## Supplementary tables for "Tensor-based representation learning for multi-omics integrative clustering and feature discovery": sTable1.xlsx

### Sheet: Sheet1
Supplementary Table 1. Clustering performance evaluation using the Adjusted Rand Index (ARI) for different algorithms on simulated datasets.
Abbreviations: K, cluster count; T, omics type count; N, sample count; Mt, number of real (true) features; Mf, number of noise (false) features
T	K	N	Mt	Mf	Replication	MIA	MANAclust	SNF	PINS	NEMO	MOFA	iClusterPlus
omics1	2	500	5000	5000	0	0.7953	0.0004	1	1	1	1	-0.0016
omics1	2	500	5000	5000	1	1	-0.0007	1	1	1	1	-0.0007
omics1	2	500	5000	5000	2	1	-0.001	1	1	1	1	-0.0019
omics1	2	500	5000	5000	3	0.992	-0.0003	1	1	1	1	-0.0001
omics1	2	500	5000	5000	4	0.8652	0.0004	1	1	1	1	0.0065
omics1	3	500	5000	5000	0	1	0.0006	1	0.2909	1	1	-0.0021
omics1	3	500	5000	5000	1	1	-0.0028	1	0.2805	1	1	0
omics1	3	500	5000	5000	2	1	-0.0013	1	0.2864	1	0.4457	0.5036
omics1	3	500	5000	5000	3	1	-0.0028	1	0.3067	1	1	0.53
omics1	3	500	5000	5000	4	1	-0.002	1	0.2903	1	1	1
omics1	4	500	5000	5000	0	0.7259	-0.0037	1	1	1	1	1
omics1	4	500	5000	5000	1	1	-0.0001	1	1	1	0.6379	1
omics1	4	500	5000	5000	2	0.6918	0.0009	1	0.1487	1	0.6116	1
omics1	4	500	5000	5000	3	1	-0.0015	1	0.1583	1	0.6368	1
omics1	4	500	5000	5000	4	1	0.0012	1	1	1	1	1
omics1	5	500	5000	5000	0	1	-0.0043	1	0.2626	1	1	1
omics1	5	500	5000	5000	1	0.7927	0.0051	1	0.2576	1	0.742	1
omics1	5	500	5000	5000	2	1	0.0015	1	0.2724	1	0.7457	1
omics1	5	500	5000	5000	3	0.7618	-0.0026	1	0.2662	1	0.7011	1
omics1	5	500	5000	5000	4	1	-0.0005	1	0.2489	1	1	1
omics1	6	500	5000	5000	0	0.8164	0.0023	1	0.2423	1	0.7721	1
omics1	6	500	5000	5000	1	0.7433	0.0083	1	0.2521	1	0.7461	1
omics1	6	500	5000	5000	2	0.7952	0.0033	1	0.2477	1	0.7819	1
omics1	6	500	5000	5000	3	1	0.004	1	0.2363	1	0.7628	1
omics1	6	500	5000	5000	4	0.8112	-0.0039	1	0.2306	1	0.7728	1
omics2	2	500	5000	5000	0	1	-0.0003	1	1	1	1	0.0044
omics2	2	500	5000	5000	1	1	0.0013	1	1	1	1	-0.0016
omics2	2	500	5000	5000	2	1	-0.0008	1	1	1	1	-0.0007
omics2	2	500	5000	5000	3	1	-0.0008	1	1	1	1	0.0007
omics2	2	500	5000	5000	4	1	-0.0011	1	1	1	1	-0.0012
omics2	3	500	5000	5000	0	0.5033	0.0014	1	0.569	1	1	0.5112
omics2	3	500	5000	5000	1	1	-0.002	1	0.5202	1	1	0.4336
omics2	3	500	5000	5000	2	0.4521	-0.0015	1	0.5329	1	0.4532	-0.0011
omics2	3	500	5000	5000	3	1	0.0038	1	0.5584	1	0.4413	-0.002
omics2	3	500	5000	5000	4	0.4257	0.0013	1	0.5107	1	1	1
omics2	4	500	5000	5000	0	0.9891	0.0016	0.6522	0.5006	0.6297	1	0.3574
omics2	4	500	5000	5000	1	0.6945	0	0.6321	0.4993	0.6492	1	1
omics2	4	500	5000	5000	2	1	-0.0005	0.6443	0.4994	0.5961	0.6483	1
omics2	4	500	5000	5000	3	0.9889	0.0023	0.6774	0.5002	0.6127	1	0.3351
omics2	4	500	5000	5000	4	1	-0.0039	0.6342	1	0.6268	0.6376	1
omics2	5	500	5000	5000	0	0.694	0.004	0.6967	1	0.7341	0.7457	-0.0026
omics2	5	500	5000	5000	1	0.7057	0.0022	0.6988	0.8099	0.7301	1	0.9948
omics2	5	500	5000	5000	2	0.9948	-0.0041	0.751	0.7902	0.753	1	1
omics2	5	500	5000	5000	3	0.6945	0.006	0.6888	0.8326	0.6562	1	1
omics2	5	500	5000	5000	4	0.7306	0.0033	0.7369	0.7704	0.7527	1	0.5316
omics2	6	500	5000	5000	0	0.7764	0.0016	0.7385	0.5671	0.7973	0.6142	0.403
omics2	6	500	5000	5000	1	1	0.002	0.7926	0.5967	0.7243	0.7896	1
omics2	6	500	5000	5000	2	0.8288	-0.0021	0.8155	0.7589	0.8252	0.538	0.6858
omics2	6	500	5000	5000	3	0.7884	-0.0017	0.8065	0.8133	0.7965	0.7597	1
omics2	6	500	5000	5000	4	1	0.0011	0.7497	0.5601	0.8252	0.7869	1
omics3	2	500	5000	5000	0	1	-0.0001	1	1	1	1	-0.0019
omics3	2	500	5000	5000	1	1	-0.0003	1	1	1	1	-0.0019
omics3	2	500	5000	5000	2	1	0.0027	1	1	1	1	-0.0019
omics3	2	500	5000	5000	3	1	0.0009	1	1	1	1	-0.0019
omics3	2	500	5000	5000	4	1	0.0008	1	1	1	1	-0.0019
omics3	3	500	5000	5000	0	1	-0.0028	1	0.578	1	1	0.5009
omics3	3	500	5000	5000	1	1	-0.0031	1	0.5164	1	1	0.4355
omics3	3	500	5000	5000	2	1	-0.0007	1	0.5164	1	1	0.4283
omics3	3	500	5000	5000	3	1	-0.0015	1	0.5164	1	1	0.4283
omics3	3	500	5000	5000	4	1	-0.0015	1	0.5164	1	1	0.4308
omics3	4	500	5000	5000	0	1	0.0003	1	1	1	0.6464	0.3364
omics3	4	500	5000	5000	1	1	-0.0008	1	0.7231	1	1	0.0012
omics3	4	500	5000	5000	2	1	-0.0008	1	0.7231	1	1	0.0012
omics3	4	500	5000	5000	3	1	-0.0008	1	0.7231	1	1	0.0012
omics3	4	500	5000	5000	4	1	-0.0008	1	0.7231	1	1	0.0012
omics3	5	500	5000	5000	0	0.729	0.0023	1	0.2094	1	0.7182	0.5008
omics3	5	500	5000	5000	1	1	-0.0025	1	0.3876	1	1	1
omics3	5	500	5000	5000	2	1	0.0028	1	0.8296	1	1	1
omics3	5	500	5000	5000	3	0.7345	0.0003	1	0.3911	1	0.6897	1
omics3	5	500	5000	5000	4	0.7636	0.0021	1	1	1	1	1
omics3	6	500	5000	5000	0	0.7505	-0.0016	1	0.6813	1	1	0.9904
omics3	6	500	5000	5000	1	1	-0.001	1	0.2435	1	0.7981	0.4005
omics3	6	500	5000	5000	2	0.8162	-0.0027	1	0.6478	1	0.7982	0.8552
omics3	6	500	5000	5000	3	0.8182	0.0027	1	0.2441	1	0.6116	0.8887
omics3	6	500	5000	5000	4	0.7932	0.0003	1	1	1	0.828	1
omics2	4	50	1000	1000	0	1	-0.0064	0.4872	1	0.6403	0.6408	0.369
omics2	4	50	1000	1000	1	1	-0.0325	0.6083	0.4855	0.4552	0.5263	1
omics2	4	50	1000	1000	2	0.6008	0.0017	0.6197	0.5384	0.5504	0.664	0.3438
omics2	4	50	1000	1000	3	0.7205	-0.0085	0.6034	0.52	0.7322	0.5541	0.312
omics2	4	50	1000	1000	4	0.5124	0.0322	0.6507	0.5149	0.5931	0.5219	0.0276
omics2	4	50	1000	5000	0	0.5771	-0.0215	0.6263	0.4921	0.3851	1	1
omics2	4	50	1000	5000	1	0.68	0.0422	0.5963	0.7142	0.5504	0.5767	0.391
omics2	4	50	1000	5000	2	0.8151	-0.0213	0.6585	0.5254	0.5313	1	0.6832
omics2	4	50	1000	5000	3	0.5926	0.0919	0.5634	0.5121	0.6323	1	1
omics2	4	50	1000	5000	4	0.6064	0.0036	0.6133	0.4891	0.5538	0.5974	0.3609
omics2	4	50	1000	10000	0	0.6216	-0.0297	0.5401	0.4905	0.3183	0.5987	0.3246
omics2	4	50	1000	10000	1	0.764	0.0021	0.6372	1	0.5395	1	0.0154
omics2	4	50	1000	10000	2	0.6603	-0.0019	0.57	1	0.4768	1	0.3463
omics2	4	50	1000	10000	3	1	-0.0255	0.6367	0.4872	0.5469	1	0.425
omics2	4	50	1000	10000	4	0.6158	-0.0165	0.7174	0.4872	0.5573	1	0.3237
omics2	4	50	5000	1000	0	0.5827	0.0246	0.5469	0.4973	0.6194	1	1
omics2	4	50	5000	1000	1	1	-0.0176	0.6375	0.5022	0.5532	1	1
omics2	4	50	5000	1000	2	0.8328	-0.0204	0.5319	0.495	0.6584	1	1
omics2	4	50	5000	1000	3	1	-0.0311	0.6794	0.4988	0.6196	1	1
omics2	4	50	5000	1000	4	0.886	0.0368	0.5575	1	0.554	1	0.3508
omics2	4	50	5000	5000	0	0.6121	-0.0086	0.6177	0.4957	0.5262	1	1
omics2	4	50	5000	5000	1	1	-0.0225	0.5861	0.5034	0.6601	0.6944	0.3708
omics2	4	50	5000	5000	2	1	0.0023	0.6501	0.4917	0.5378	0.6035	1
omics2	4	50	5000	5000	3	0.5952	0.0489	0.68	0.4988	0.494	1	1
omics2	4	50	5000	5000	4	1	-0.0163	0.5363	1	0.4966	0.6481	1
omics2	4	50	5000	10000	0	0.614	0.0214	0.5927	0.7448	0.6857	1	1
omics2	4	50	5000	10000	1	1	-0.0232	0.6263	1	0.4552	0.7167	1
omics2	4	50	5000	10000	2	0.6222	-0.0037	0.6525	0.4973	0.5813	0.5481	1
omics2	4	50	5000	10000	3	0.6331	0.0467	0.6728	0.706	0.5738	1	0.3124
omics2	4	50	5000	10000	4	0.7303	-0.0266	0.6736	1	0.3364	0.6881	1
omics2	4	50	10000	1000	0	1	0.0249	0.6313	1	0.5454	1	1
omics2	4	50	10000	1000	1	1	0.0605	0.584	0.4988	0.5652	0.5717	1
omics2	4	50	10000	1000	2	1	0.0279	0.6343	1	0.5449	0.6743	1
omics2	4	50	10000	1000	3	1	0.0374	0.6094	1	0.4703	1	1
omics2	4	50	10000	1000	4	0.9458	-0.0391	0.6241	0.7239	0.4575	1	1
omics2	4	50	10000	5000	0	1	0.0156	0.5681	1	0.6903	0.5856	1
omics2	4	50	10000	5000	1	1	0.0018	0.654	0.7239	0.5604	0.6437	1
omics2	4	50	10000	5000	2	1	-0.009	0.6965	0.5051	0.6247	0.6765	1
omics2	4	50	10000	5000	3	0.7199	-0.0325	0.5846	0.4855	0.5818	1	1
omics2	4	50	10000	5000	4	1	-0.023	0.548	0.4935	0.5576	1	1
omics2	4	50	10000	10000	0	0.5007	-0.003	0.6325	0.5587	0.5965	1	1
omics2	4	50	10000	10000	1	0.5704	-0.019	0.6065	0.502	0.4564	1	1
omics2	4	50	10000	10000	2	1	-0.0375	0.5862	0.5005	0.533	0.6616	1
omics2	4	50	10000	10000	3	1	-0.0106	0.6309	1	0.3157	1	1
omics2	4	50	10000	10000	4	1	-0.0152	0.6575	1	0.3482	0.7047	0.3538
omics2	4	500	1000	1000	0	1	-0.001	0.5374	1	0.5955	0.6478	0.3372
omics2	4	500	1000	1000	1	1	0.0001	0.6322	1	0.5712	0.6657	-0.003
omics2	4	500	1000	1000	2	1	-0.0021	0.6014	0.5063	0.6294	0.6467	0.8842
omics2	4	500	1000	1000	3	1	0.0004	0.6232	0.5003	0.6047	0.6512	1
omics2	4	500	1000	1000	4	1	-0.0023	0.6467	0.4988	0.6343	0.6336	0.331
omics2	4	500	1000	5000	0	0.9843	-0.0031	0.5393	0.5001	0.6307	1	-0.0019
omics2	4	500	1000	5000	1	0.9895	-0.0013	0.5774	0.4995	0.6391	0.6165	1
omics2	4	500	1000	5000	2	1	-0.0002	0.6014	0.5024	0.6884	0.6569	-0.0015
omics2	4	500	1000	5000	3	0.8612	0.0061	0.6477	0.5006	0.6474	0.6193	-0.0023
omics2	4	500	1000	5000	4	0.8649	-0.0039	0.593	0.4998	0.5967	1	0.001
omics2	4	500	1000	10000	0	0.9076	-0.0004	0.6056	1	0.6003	0.6276	-0.0003
omics2	4	500	1000	10000	1	0.9681	-0.0006	0.5772	0.7136	0.6242	0.6257	1
omics2	4	500	1000	10000	2	0.9634	-0.0047	0.6294	0.4988	0.644	0.6289	0.3302
omics2	4	500	1000	10000	3	0.9638	0.0046	0.6179	0.7301	0.559	0.6387	0.0003
omics2	4	500	1000	10000	4	0.9946	-0.0005	0.6165	0.4987	0.6338	1	-0.0008
omics2	4	500	5000	1000	0	0.9944	-0.001	0.658	1	0.607	0.6181	1
omics2	4	500	5000	1000	1	0.9395	-0.0003	0.6495	0.5006	0.6318	0.6362	1
omics2	4	500	5000	1000	2	0.6798	-0.0037	0.5781	0.5011	0.6177	1	1
omics2	4	500	5000	1000	3	0.6037	0.0023	0.6693	0.5014	0.5837	0.596	0.004
omics2	4	500	5000	1000	4	1	0.0024	0.5488	0.4989	0.6361	1	1
omics2	4	500	5000	5000	0	0.9891	0.0016	0.6522	0.5006	0.6297	1	0.3574
omics2	4	500	5000	5000	1	0.6945	0	0.6321	0.4993	0.6492	1	1
omics2	4	500	5000	5000	2	1	-0.0005	0.6443	0.4994	0.5961	0.6483	1
omics2	4	500	5000	5000	3	0.9889	0.0023	0.6774	0.5002	0.6127	1	0.3351
omics2	4	500	5000	5000	4	1	-0.0039	0.6342	1	0.6268	0.6376	1
omics2	4	500	5000	10000	0	1	0.0003	0.5883	0.7183	0.629	1	0.0007
omics2	4	500	5000	10000	1	1	0.0029	0.6479	0.7313	0.6401	1	0.3752
omics2	4	500	5000	10000	2	1	0.0006	0.6794	0.5012	0.5823	0.6191	1
omics2	4	500	5000	10000	3	1	-0.0016	0.7057	0.5036	0.638	1	1
omics2	4	500	5000	10000	4	0.9949	-0.0013	0.5803	0.5027	0.5769	1	1
omics2	4	500	10000	1000	0	1	-0.0013	0.6309	0.5001	0.5941	1	1
omics2	4	500	10000	1000	1	1	-0.0022	0.5861	0.4993	0.6098	1	1
omics2	4	500	10000	1000	2	0.616	0.0021	0.5236	0.5001	0.599	1	0.3398
omics2	4	500	10000	1000	3	1	0	0.6067	1	0.6075	1	0.4571
omics2	4	500	10000	1000	4	1	0.0009	0.6952	0.5031	0.5934	1	1
omics2	4	500	10000	5000	0	1	-0.0026	0.6583	0.5008	0.6462	1	1
omics2	4	500	10000	5000	1	1	0.004	0.5638	0.7229	0.5932	1	1
omics2	4	500	10000	5000	2	1	0.0005	0.6034	0.7117	0.6437	0.6258	0.5593
omics2	4	500	10000	5000	3	0.6088	-0.0015	0.5876	0.5001	0.5918	0.6452	1
omics2	4	500	10000	5000	4	1	0.003	0.6515	0.5016	0.559	1	1
omics2	4	500	10000	10000	0	0.6076	-0.0008	0.6307	1	0.5918	1	1
omics2	4	500	10000	10000	1	1	-0.0028	0.6311	0.5003	0.6687	1	0.3348
omics2	4	500	10000	10000	2	1	0.0007	0.55	0.5011	0.6709	0.6478	1
omics2	4	500	10000	10000	3	1	0.0019	0.6536	1	0.6439	1	1
omics2	4	500	10000	10000	4	1	0.0032	0.6219	0.5009	0.5925	1	1
omics2	4	5000	1000	1000	0	0.6315	Unscalable	0.6516	0.9504	0.6508	0.6311	-0.0002
omics2	4	5000	1000	1000	1	1	Unscalable	0.6204	0.5	0.634	0.6385	0.0001
omics2	4	5000	1000	1000	2	0.1699	Unscalable	0.652	0.6441	0.642	1	0.0001
omics2	4	5000	1000	1000	3	1	Unscalable	0.6552	0.4909	0.6325	0.6311	0.0003
omics2	4	5000	1000	1000	4	1	Unscalable	0.623	0.7224	0.6215	0.6387	-0.0001
omics2	4	5000	1000	5000	0	0.6241	Unscalable	0.6426	0.8254	0.6302	1	-0.0004
omics2	4	5000	1000	5000	1	1	Unscalable	0.6253	0.8279	0.6205	0.6338	-0.0001
omics2	4	5000	1000	5000	2	0.5437	Unscalable	0.638	0.5006	0.614	0.6353	-0.0004
omics2	4	5000	1000	5000	3	0.6392	Unscalable	0.6596	0.6937	0.6281	0.6273	-0.0002
omics2	4	5000	1000	5000	4	1	Unscalable	0.6361	0.4792	0.6338	1	0.0001
omics2	4	5000	1000	10000	0	0.9673	Unscalable	0.6295	0.7036	0.6223	1	0.0001
omics2	4	5000	1000	10000	1	1	Unscalable	0.6391	0.5005	0.6166	1	0
omics2	4	5000	1000	10000	2	1	Unscalable	0.6202	0.9963	0.6281	0.6283	-0.0001
omics2	4	5000	1000	10000	3	1	Unscalable	0.6523	0.9229	0.6498	0.6385	0.0001
omics2	4	5000	1000	10000	4	1	Unscalable	0.6309	0.5004	0.6145	0.6296	0
omics2	4	5000	5000	1000	0	0.6349	Unscalable	0.6303	0.5002	0.6067	1	-0.0001
omics2	4	5000	5000	1000	1	0.7742	Unscalable	0.6364	0.4616	0.6114	1	-0.0003
omics2	4	5000	5000	1000	2	0.3665	Unscalable	0.6386	0.8628	0.6272	1	0
omics2	4	5000	5000	1000	3	1	Unscalable	0.6433	0.4989	0.615	0.6235	-0.0002
omics2	4	5000	5000	1000	4	0.6316	Unscalable	0.6483	0.4999	0.6283	0.6298	0.0001
omics2	4	5000	5000	5000	0	0.7533	Unscalable	0.6489	0.7476	0.6197	1	-0.0001
omics2	4	5000	5000	5000	1	1	Unscalable	0.6035	0.7598	0.6157	1	0.0003
omics2	4	5000	5000	5000	2	0.9543	Unscalable	0.6515	0.4999	0.6332	1	0.0002
omics2	4	5000	5000	5000	3	1	Unscalable	0.6572	1	0.61	1	-0.0003
omics2	4	5000	5000	5000	4	0.631	Unscalable	0.637	0.5859	0.6356	1	-0.0001
omics2	4	5000	5000	10000	0	0.6296	Unscalable	0.6596	0.4998	0.6408	0.6396	0.0001
omics2	4	5000	5000	10000	1	0.6321	Unscalable	0.6036	0.4999	0.6209	0.6321	0.0009
omics2	4	5000	5000	10000	2	0.6257	Unscalable	0.643	0.4999	0.6403	1	0.0002
omics2	4	5000	5000	10000	3	1	Unscalable	0.6184	0.5	0.627	1	0.0003
omics2	4	5000	5000	10000	4	0.6247	Unscalable	0.6334	0.4999	0.6391	1	0.0001
omics2	4	5000	10000	1000	0	0.6226	Unscalable	0.6583	0.5	0.6313	0.6252	0.0003
omics2	4	5000	10000	1000	1	1	Unscalable	0.6633	0.9947	0.6296	0.6379	0.0002
omics2	4	5000	10000	1000	2	1	Unscalable	0.6317	0.4998	0.6344	1	-0.0001
omics2	4	5000	10000	1000	3	1	Unscalable	0.6562	0.4999	0.6314	0.6358	-0.0003
omics2	4	5000	10000	1000	4	0.9968	Unscalable	0.6375	0.4999	0.6496	0.6338	-0.0001
omics2	4	5000	10000	5000	0	1	Unscalable	0.6628	0.5	0.6249	0.6269	0.0003
omics2	4	5000	10000	5000	1	0.6383	Unscalable	0.6432	0.7986	0.6403	1	-0.0001
omics2	4	5000	10000	5000	2	1	Unscalable	0.6257	0.4998	0.6282	0.6274	0
omics2	4	5000	10000	5000	3	0.6261	Unscalable	0.6379	0.4999	0.6282	1	-0.0003
omics2	4	5000	10000	5000	4	1	Unscalable	0.6509	0.4999	0.6327	1	-0.0001
omics2	4	5000	10000	10000	0	0.9686	Unscalable	0.6346	0.9989	0.6373	1	0.0004
omics2	4	5000	10000	10000	1	0.6314	Unscalable	0.6343	0.9968	0.6375	0.6316	0.0002
omics2	4	5000	10000	10000	2	1	Unscalable	0.6234	0.4999	0.6328	1	-0.0002
omics2	4	5000	10000	10000	3	0.6323	Unscalable	0.6602	0.4151	0.6274	1	0
omics2	4	5000	10000	10000	4	0.6317	Unscalable	0.6497	0.7134	0.626	1	0.0002
Average	/	/	/	/	/	0.870812	2.36364e-05	0.737703	0.639328	0.71921	0.845555	0.497247
