## Supplementary tables for "Tensor-based representation learning for multi-omics integrative clustering and feature discovery": sTable3.xlsx

### Sheet: Sheet1
Supplementary Table 3. Optimal K values and corresponding p-values for survival outcomes across different omics combinations on TCGA datasets.
cancer type	omics type	P-value for survival outcomes						Optimal K
		MIA	iClusterPlus	MOFA	NEMO	PINS	SNF	MIA	iClusterPlus	MOFA	NEMO	PINS	SNF
BLCA	copy number & expression & methylation	0.000364634	0.990203	0.0124376	0.149207	0.011118	0.261105	4	2	2	4	3	3
	copy number & expression	0.00247989	0.0148669	0.00520878	0.0980337	0.0286026	0.808623	2	2	6	4	2	2
	copy number & methylation	0.052527	0.108065	0.351267	0.809155	0.434675	0.135942	4	5	4	6	5	2
	expression & methylation	0.00341719	0.00682709	0.0339608	0.0314292	0.045292	0.0369519	4	2	2	2	4	2
	copy number	0.169579	0.138741	0.877961	0.129179	0.336741	0.370159	2	2	6	2	2	2
	expression	0.00275047	0.00516974	0.0352875	0.0099717	0.0286026	0.00388443	2	2	6	5	2	2
	methylation	0.0937346	0.311542	0.213344	0.174021	0.172636	0.132124	2	4	2	6	2	2
BRCA	copy number & expression & methylation	0.301973	0.907898	0.840115	0.205542	0.677805	0.230768	4	4	6	3	2	2
	copy number & expression	0.366443	0.367411	0.972754	0.450117	0.443765	0.589484	4	2	3	2	2	3
	copy number & methylation	0.456487	0.584957	0.603627	0.815015	0.753204	0.795347	3	4	5	4	4	3
	expression & methylation	0.359291	0.365411	0.713363	0.527476	0.679825	0.447077	4	2	6	2	6	2
	copy number	0.518361	0.554338	0.591774	0.780566	0.693008	0.807467	2	2	2	2	2	2
	expression	0.137544	0.357088	0.506354	0.250283	0.238989	0.368185	2	2	2	2	2	2
	methylation	0.147602	0.567971	0.817427	0.452768	0.677805	0.457177	4	4	6	5	2	2
CESC	copy number & expression & methylation	0.0176721	0.174869	0.356642	0.648034	0.299315	0.706088	2	2	3	2	5	2
	copy number & expression	0.0563104	0.418027	0.925554	0.0759731	0.268444	0.575757	2	2	2	3	4	2
	copy number & methylation	0.373246	0.279271	0.328024	0.518316	0.311659	0.574985	2	5	3	4	4	3
	expression & methylation	0.153728	0.322971	0.696519	0.564032	0.399572	0.58283	2	3	2	2	4	2
	copy number	0.14387	0.457986	0.230801	0.661099	0.547711	0.67579	2	3	5	2	2	2
	expression	0.130634	0.487169	0.238086	0.606183	0.564032	0.691943	2	3	5	2	2	2
	methylation	0.156367	0.221575	0.321438	0.686931	0.179044	0.680401	2	3	4	5	2	2
COAD	copy number & expression & methylation	0.00796191	0.438632	0.828239	0.791009	0.999683	0.435914	3	3	2	3	2	2
	copy number & expression	0.00922408	0.209621	0.299774	0.360386	0.398618	0.159163	2	2	2	4	3	3
	copy number & methylation	0.253715	0.996946	0.68437	0.822652	0.66974	0.253048	3	4	2	2	3	2
	expression & methylation	0.241407	0.209621	0.299774	0.865739	0.999683	0.234454	2	2	2	3	2	3
	copy number	0.0125212	0.0138372	0.437794	0.418919	0.386318	0.0167717	2	2	2	2	2	2
	expression	0.0655503	0.209621	0.299774	0.375874	0.299774	0.110709	2	2	2	4	2	2
	methylation	0.188514	0.854561	0.860095	0.483108	0.941786	0.626407	6	4	2	6	2	6
GBM	copy number & expression & methylation	0.0001	0.0651613	0.0819269	0.034502	0.00740782	0.0232327	3	2	2	3	3	3
	copy number & expression	0.00124289	0.0313558	0.0961423	0.424999	0.520497	0.131016	3	2	2	4	2	2
	copy number & methylation	0.000892577	0.446708	0.184018	0.00126803	0.382563	0.00208601	3	3	2	6	2	6
	expression & methylation	0.00464315	0.0418846	0.0698743	0.0228954	0.444303	0.0232327	3	2	3	3	2	3
	copy number	0.296193	0.793315	0.797969	0.864925	0.797969	0.569402	2	2	2	3	2	2
	expression	0.00363062	0.199166	0.00981492	0.0353991	0.0172765	0.371313	2	2	2	3	3	2
	methylation	0.00557108	0.766056	0.0808061	0.0341197	0.0029168	0.00585575	4	4	2	3	3	3
HNSC	copy number & expression & methylation	0.00623424	0.552838	0.0732752	0.000206571	0.150614	0.120358	3	2	3	5	2	2
	copy number & expression	0.00799899	0.780449	0.133324	0.0143946	0.389116	0.25964	2	2	2	6	3	2
	copy number & methylation	0.0933035	0.196204	0.129449	0.530932	0.162498	0.840863	3	4	3	3	2	2
	expression & methylation	0.0155849	0.678826	0.371822	0.0917945	0.220779	0.0039521	3	2	4	3	4	5
	copy number	0.00309517	0.51922	0.238423	0.0574274	0.405809	0.0392666	4	2	6	6	2	2
	expression	0.00741904	0.511859	0.198053	0.0110931	0.150614	0.0292543	4	2	2	6	2	5
	methylation	0.150679	0.752777	0.311207	0.152152	0.162498	0.669852	2	4	2	2	2	2
LGG	copy number & expression & methylation	0.0001	0.811447	0.0001	0.0001	0.0001	0.0001	3	2	2	3	5	3
	copy number & expression	0.0001	0.0001	0.0001	0.0001	0.0001	0.0001	3	2	6	3	3	3
	copy number & methylation	0.0001	0.267344	0.0001	0.0001	0.0001	0.0001	3	2	6	4	2	3
	expression & methylation	0.0001	0.0001	0.0001	0.0001	0.0001	0.0001	3	2	5	4	2	3
	copy number	0.000918805	0.709814	0.162279	0.791191	0.473076	0.00282977	2	2	3	5	2	3
	expression	0.0001	0.0001	0.0001	0.0001	0.0001	0.0001	3	2	6	4	3	4
	methylation	0.0001	0.572606	0.0055659	0.0001	0.0001	0.0001	2	2	4	5	2	2
LIHC	copy number & expression & methylation	0.0001	0.887491	0.36577	0.00319464	0.0276124	0.543744	2	2	2	6	8	3
	copy number & expression	0.0001	0.00177251	0.00264509	0.0109514	0.000262868	0.040895	2	2	2	8	4	2
	copy number & methylation	0.156857	0.454817	0.0946711	0.11452	0.64117	0.80408	3	4	4	4	4	2
	expression & methylation	0.0001	0.00255306	0.0115094	0.0001	0.266906	0.214668	3	2	6	7	3	2
	copy number	0.0357737	0.902216	0.577829	0.0105166	0.036227	0.0509416	2	2	2	5	2	2
	expression	0.000817495	0.00176175	0.00101738	0.218139	0.13024	0.00282918	2	2	2	5	5	2
	methylation	0.353494	0.582378	0.445368	0.4779	0.641171	0.436872	2	4	2	4	4	2
LUAD	copy number & expression & methylation	0.0166364	0.775879	0.322045	0.177822	0.874286	0.517297	3	2	4	4	8	2
	copy number & expression	0.0123623	0.0232832	0.0362767	0.033854	0.950897	0.13016	3	2	2	4	3	3
	copy number & methylation	0.488808	0.55628	0.782223	0.788659	0.950897	0.859278	3	4	3	6	3	2
	expression & methylation	0.0353272	0.0402226	0.0636524	0.0355348	0.222439	0.614626	3	2	4	3	2	2
	copy number	0.808085	0.646127	0.750408	0.924779	0.74761	0.500428	2	4	2	2	2	2
	expression	0.0204671	0.0488047	0.0738721	0.15516	0.144769	0.024521	3	2	3	4	4	4
	methylation	0.28086	0.847714	0.632655	0.446618	0.890114	0.989357	3	4	2	6	4	3
PRAD	copy number & expression & methylation	0.176093	0.376717	0.676714	0.906801	0.426795	0.308414	2	3	2	3	2	3
	copy number & expression	0.148502	0.678095	0.877474	0.698592	0.999725	0.571899	2	2	2	3	4	2
	copy number & methylation	0.109752	0.402779	0.845757	0.123914	0.694416	0.148388	3	4	3	3	4	2
	expression & methylation	0.0714811	0.707678	0.909676	0.511518	0.376736	0.725776	6	2	2	3	4	3
	copy number	0.263575	0.557267	0.315305	0.375739	0.945851	0.438481	2	5	6	2	2	3
	expression	0.206111	0.493153	0.61444	0.745392	0.957371	0.768132	2	3	2	5	2	2
	methylation	0.218046	0.510665	0.607506	0.399645	0.426795	0.168721	2	4	3	5	2	3
