## Supplementary tables for "Tensor-based representation learning for multi-omics integrative clustering and feature discovery": sTable5.xlsx

### Sheet: Sheet1
Supplementary Table 5. P-values for enrichment of clinical records across different algorithm clusters in ten cancer types.
Cancers	Clinical records	MIA	iClusterPlus	MOFA	NEMO	PINS	SNF
BLCA	age_at_diagnosis	0.002	0.86	0.147	0.001	0.5	0.001
	gender	0.005	0.0562857	0.117	0.099	0.328	0.233
	pathologic_M	0	0.735	0	0	0.01	0
	pathologic_N	0.171	0.924	0.292	0.001	0.015	0.003
	pathologic_T	0	0.402	0	0	0	0
	pathologic_stage	0.001	0.225	0	0	0.002	0
BRCA	age_at_diagnosis	0.025	0.276	0.012	0.0512673	0.001	0.071
	gender	1	0.353	0.209	0.013	0.0500891	0.578
	pathologic_M	0.337	0.023	0.263	0.18	0.662	0.833
	pathologic_N	0.369	0.091	0.028	0.083	0.319	0.055
	pathologic_T	0.106	0.201	0.1	0.171	0.997	0.062
	pathologic_stage	0.218	0.993	0.128	0.061	0.528	0.115
CESC	age_at_diagnosis	0.483	0.211	0.0510495	0.914	0.0396667	0.765
	pathologic_M	0.043	0.941	0.023	0.129	0.346	0.104
	pathologic_N	0.427	0.276	0.315	0.333	0.065	0.354
	pathologic_T	0.909	0.441	0.671	0.559	0.103	0.542
COAD	age_at_diagnosis	0.023	0.153	0.423	0.142	0.001	0.569
	gender	0	0.24	0.165	0.521	0.275	0.068
	pathologic_M	0.128	0.482	0.223	0.473	0.147	0.102
	pathologic_N	0.109	0.196	0.469	0.268	0.55	0.214
	pathologic_T	0.23	0.645	0.169	0.211	0.077	0.178
	pathologic_stage	0.035	0.684	0.133	0.302	0.34	0.133
GBM	age_at_diagnosis	0.807	0.392	0.073	0.328	0.994	0.703
	gender	0.285	0.265	0.46	0.19	0.663	0.185
HNSC	age_at_diagnosis	0.0386667	0.264	0.722	0.033	0.105	0.749
	gender	0.153	0.138	0.012	0.153	0.017	0.015
	pathologic_M	1	1	0.414	0.0518361	0.532	0.573
	pathologic_N	0.143	0.08	0.625	0.23	0.95	0.921
	pathologic_T	0.703	0.485	0.973	0.906	0.144	0.723
	pathologic_stage	0.453	0.137	0.684	0.765	0.6	0.879
LGG	age_at_diagnosis	0.002	0.413	0.002	0	0.095	0
	gender	0.462	0.316	0.184	0.395	0.151	0.591
LIHC	age_at_diagnosis	0.387	0.798	0.001	0.005	0.022	0
	gender	0.53	0.14	0.016	0	0.03	0
	pathologic_M	1	1	0.005	0.07	0.153	0.585
	pathologic_N	0.035	0.315	0.073	0.195	0.178	0.351
	pathologic_T	0.007	0.746	0.318	0.015	0.03	0.551
	pathologic_stage	0.114	0.398	0.528	0.701	0.316	0.78
LUAD	age_at_diagnosis	0.002	0.894	0.005	0.005	0.002	0.036
	gender	0.013	0.859	0	0	0	0.002
	pathologic_M	0.012	0.48	0.081	0.785	0.113	0.666
	pathologic_N	0.001	0.529	0.031	0.236	0.583	0.057
	pathologic_T	0	0.602	0.706	0.043	0.659	0.043
	pathologic_stage	0	0.817	0.42	0.673	0.677	0.001
PRAD	age_at_diagnosis	0.214	0.892	0.975	0.16	0.546	0.083
	pathologic_N	0.097	0.609	0.0675	0.584	0.0385	0.268
	pathologic_T	0.32	0.072	0.124	0.411	0.215	0.197
