## Supplementary tables for "Tensor-based representation learning for multi-omics integrative clustering and feature discovery": sTable6.xlsx

### Sheet: Sheet1
Supplementary Table 6. GBM subtyping results with associated clinical information.
Sample	MIA subtyping	OS	OS_time	TERT_expression_status	MGMT_promoter_status	IDH_status	Original_Subtype	Fraction_Genome_Altered	mRNAsi	mDNAsi
TCGA.06.0125.01A	class2	1	1448	Expressed	Methylated	WT	Classical	0.15025	0.290712	0.259929
TCGA.06.0125.02A	class2	1	1448	Expressed	Methylated	WT	Classical	0.15025	0.214938	0.174709
TCGA.06.0152.02A	class2	1	375	NA	NA	WT	Mesenchymal	0.2478	0.299278	0.212175
TCGA.06.0171.02A	class3	1	399	NA	NA	WT	Neural	0.12515	0.180339	0.134645
TCGA.06.0190.01A	class3	1	317	Expressed	NA	WT	Mesenchymal	0.1132	0.177315	0.198018
TCGA.06.0190.02A	class3	1	317	Expressed	NA	WT	Mesenchymal	0.1132	0.15189	0.15253
TCGA.06.0210.01A	class2	1	225	Expressed	NA	WT	Mesenchymal	0.1599	0.205321	0.276883
TCGA.06.0210.02A	class2	1	225	Expressed	NA	WT	Mesenchymal	0.1599	0.241576	0.275382
TCGA.06.0211.01A	class2	1	360	Expressed	NA	WT	Classical	0.1897	0.273362	0.219136
TCGA.06.0211.02A	class2	1	360	Expressed	NA	WT	Classical	0.1897	0.242382	0.206433
TCGA.06.0221.02A	class2	1	603	NA	NA	Mutant	Neural	0.1445	0.417139	0.259955
TCGA.06.1804.01A	class2	1	414	Expressed	Methylated	WT	Classical	0.1633	0.278959	0.260444
TCGA.06.5408.01A	class2	1	357	Expressed	Unmethylated	WT	Classical	0.2419	0.315353	0.255751
TCGA.06.5410.01A	class3	1	108	Expressed	Methylated	WT	Mesenchymal	0	0.224241	0.124403
TCGA.06.5411.01A	class2	1	254	Expressed	Unmethylated	WT	Neural	0.1427	0.342629	0.287325
TCGA.06.5412.01A	class3	1	138	Expressed	Methylated	WT	Mesenchymal	0.0576	0.244185	0.142061
TCGA.06.5413.01A	class1	0	268	Expressed	Unmethylated	WT	Neural	0.1798	0.331728	0.192892
TCGA.06.5414.01A	class2	0	273	Expressed	Unmethylated	WT	Classical	0.1865	0.286167	0.204701
TCGA.06.5416.01A	class1	0	204	NA	NA	NA	NA	0.2617	0.379066	0.640447
TCGA.06.5418.01A	class2	1	83	Expressed	Unmethylated	WT	Mesenchymal	0.1658	0.253208	0.210519
TCGA.06.5856.01A	class2	1	114	Expressed	Unmethylated	WT	Classical	0.677	0.337856	0.25055
TCGA.06.5858.01A	class2	0	187	Not expressed	Unmethylated	WT	Mesenchymal	0.08	0.294418	0.271342
TCGA.06.5859.01A	class1	0	139	Expressed	Unmethylated	WT	Neural	0.4078	0.338944	0.243754
TCGA.12.5295.01A	class1	1	454	Expressed	Methylated	WT	Neural	0.2468	0.37073	0.245844
TCGA.12.5299.01A	class2	1	98	Expressed	Unmethylated	WT	Classical	0.1631	0.300636	0.181539
TCGA.14.0736.02A	class1	1	460	NA	NA	NA	NA	0.5443	0.290179	0.166022
TCGA.14.0781.01B	class3	1	29	Expressed	Unmethylated	WT	Mesenchymal	0.0014	0.144216	0.150394
TCGA.14.1034.02B	class2	1	485	Expressed	Methylated	WT	Mesenchymal	0.50405	0.389707	0.170731
TCGA.14.1402.02A	class1	1	975	NA	NA	NA	NA	0.1313	0.320177	0.215661
TCGA.15.1444.01A	class2	1	1537	Not expressed	Methylated	Mutant	Proneural	0.0871	0.310311	0.163006
TCGA.19.0957.02A	class2	1	666	NA	NA	NA	NA	0.2052	0.291043	0.221597
TCGA.19.1389.02A	class3	1	141	NA	NA	NA	NA	0.1905	0.204872	0.170515
TCGA.19.4065.01A	class2	0	214	NA	NA	NA	NA	0.4652	0.252873	0.247155
TCGA.19.4065.02A	class3	0	214	NA	NA	NA	NA	0.4652	0.234885	0.197471
TCGA.19.5960.01A	class2	1	455	Expressed	Unmethylated	WT	Proneural	0.3335	0.413504	0.17757
TCGA.26.1442.01A	class1	0	953	Not expressed	Methylated	Mutant	G-CIMP	0.0763	0.301937	0.143726
TCGA.26.5132.01A	class2	0	286	Expressed	Methylated	WT	Classical	0.1706	0.288	0.237429
TCGA.26.5133.01A	class2	0	452	Not expressed	Unmethylated	WT	G-CIMP	0.3657	0.384179	0.27724
TCGA.26.5134.01A	class2	0	167	Expressed	Unmethylated	WT	Proneural	0.0802	0.336075	0.265868
TCGA.26.5135.01A	class2	1	270	Expressed	Methylated	WT	Proneural	0.1076	0.283045	0.27351
TCGA.26.5136.01B	class2	1	577	Expressed	Methylated	WT	Mesenchymal	0.2792	0.322006	0.198764
TCGA.26.5139.01A	class2	0	48	Expressed	Unmethylated	WT	Mesenchymal	0.1296	0.247994	0.236024
TCGA.28.2510.01A	class2	NA	NA	Not expressed	Unmethylated	WT	NA	0.0771	0.300638	0.213656
TCGA.28.5204.01A	class2	1	454	Expressed	Unmethylated	WT	Neural	0.2743	0.371776	0.207893
TCGA.28.5207.01A	class2	1	343	Expressed	Unmethylated	WT	Mesenchymal	0.2204	0.302424	0.243883
TCGA.28.5208.01A	class2	1	544	Expressed	Methylated	WT	Mesenchymal	0.1187	0.330644	0.253931
TCGA.28.5209.01A	class2	0	442	Expressed	Methylated	WT	Mesenchymal	0.2241	0.328311	0.221684
TCGA.28.5213.01A	class1	1	951	Expressed	Unmethylated	WT	Mesenchymal	0.2401	0.253394	0.165214
TCGA.28.5215.01A	class2	1	335	Expressed	Methylated	WT	Mesenchymal	0.3224	0.300235	0.300699
TCGA.28.5216.01A	class1	0	415	Expressed	Unmethylated	WT	Mesenchymal	0.4181	0.279298	0.339698
TCGA.28.5218.01A	class3	1	157	Not expressed	Unmethylated	WT	Mesenchymal	0.234	0.18855	0.154609
TCGA.28.5220.01A	class1	1	388	Expressed	Unmethylated	WT	Classical	0.2623	0.369696	0.280193
TCGA.32.1980.01A	class2	1	36	Not expressed	Unmethylated	WT	Neural	0	0.262616	0.151281
TCGA.32.5222.01A	class1	1	585	Expressed	Methylated	WT	Proneural	0.3053	0.341515	0.262099
TCGA.41.5651.01A	class2	1	460	Expressed	Methylated	WT	Proneural	0.2553	0.416739	0.215047
TCGA.76.4925.01A	class2	1	146	Expressed	Methylated	WT	Proneural	0.2488	0.362947	0.237194
TCGA.76.4926.01B	class2	1	138	Expressed	Unmethylated	WT	Classical	0.1156	0.288779	0.230409
TCGA.76.4928.01B	class3	1	94	Expressed	Methylated	WT	Classical	0.136	0.239546	0.174336
TCGA.76.4929.01A	class2	1	111	Expressed	Methylated	WT	Neural	0.4623	0.271018	0.253353
TCGA.76.4931.01A	class2	1	279	Expressed	Unmethylated	WT	Classical	0.1534	0.326861	0.222426
TCGA.76.4932.01A	class2	1	1458	NA	NA	NA	NA	NA	0.316759	0.20769
