## Supplementary tables for "Tensor-based representation learning for multi-omics integrative clustering and feature discovery": sTable7.xlsx

### Sheet: Sheet1
Supplementary Table 7. Summary of 167 GBM feature genes.
GBM feature genes	Calculated infromation in MIA					Gene annotation			Association evidence form PubMed					GBM markers from BrainBase							GBM curated gene from GSEA	GBM markers from EWAS
	Rank	MIA score	feature gene in copy number	feature gene in expression	feature gene in methylation	ENSG ID	Full name	Aliases	Journal	PMID	Year	regulation in GBM	Description	Brain specific genes from BrainBase (sum P-U)	Glioma markers from BrainBase	Brain specific genes	Brain specific proteins	Brain-region specific genes	Cell markers	Cerebrospinal fluid proteins
ADAM10	1	0.999911			√	ENSG00000137845	ADAM metallopeptidase domain 10	AD10, AD18, CD156c, CDw156, HsT18717, MADM, RAK, kuz	Neuro-oncology	24327582	2023	expression	The cell surface expression of ULBP2 is enhanced upon blocking ADAM10 and ADAM17, and treatment with ADAM10 and ADAM17 specific inhibitors leads to enhanced immunerecognition of GIC by natural killer cells.
RAD54L2	2	0.717835			√	ENSG00000164080	RAD54 like 2	ARIP4, HSPC325, SRISNF2L
UTS2B	3	0.683257			√	ENSG00000188958	urotensin 2B	U-IIB, U2B, UIIB, URP, UTS2D
FOXP4	4	0.668282		√	√	ENSG00000137166	forkhead box P4	hFKHLA	Cell Death And Differentiation	34294888	2022	upregulation	The expression levels of FOXP4 in tumor tissues were increased when compared with those of normal controls, while the knockdown of FOXP4 impaired tumorigenesis and tumor progression in vitro
C19orf73	5	0.645695			√	ENSG00000221916	chromosome 19 open reading frame 73
ARPIN	6	0.611139				ENSG00000242498	actin related protein 2/3 complex inhibitor	C15orf38
GGA3	7	0.582537		√		ENSG00000125447	golgi associated, gamma adaptin ear containing, ARF binding protein 3
TIGD3	8	0.573044			√	ENSG00000173825	tigger transposable element derived 3
TBC1D16	9	0.549317				ENSG00000167291	TBC1 domain family member 16
SCNN1A	10	0.517329		√		ENSG00000111319	sodium channel epithelial 1 subunit alpha	BESC2, ENaCa, ENaCalpha, LIDLS3, PHA1B1, SCNEA, SCNN1	Cancers	36139696	2022	upregulation	A Selective Histone Deacetylase Inhibitor Induces Autophagy and Cell Death via SCNN1A Downregulation in Glioblastoma Cells
SLC22A7	11	0.513982			√	ENSG00000137204	solute carrier family 22 member 7	NLT, OAT2, hOAT11
CDKN2C	12	0.513486			√	ENSG00000123080	cyclin dependent kinase inhibitor 2C	INK4C, p18, p18-INK4C	Cancer cell	18394558	2008	loss	Feedback circuit among INK4 tumor suppressors constrains human glioblastoma development	√	√						√
ZNF318	13	0.506293				ENSG00000171467	zinc finger protein 318	HRIHFB2436, TZF, ZFP318
VPS13D	14	0.4926				ENSG00000048707	vacuolar protein sorting 13 homolog D	BLTP5D, SCA24, SCAR4, SCASI														√
LAMTOR4	15	0.486974				ENSG00000188186	late endosomal/lysosomal adaptor, MAPK and MTOR activator 4	C7orf59
CH17-140K24.8	16	0.479692				ENSG00000279983
BEST3	17	0.473631			√	ENSG00000127325	bestrophin 3	VMD2L3
GOLGA3	18	0.461676				ENSG00000090615	golgin A3	GCP170, MEA-2						√	√
RAB32	19	0.461426				ENSG00000118508	RAB32, member RAS oncogene family		Cell Death & Disease	36922509	2023	upregulation	Rab32 promotes glioblastoma migration and invasion via regulation of ERK/Drp1-mediated mitochondrial fission								√
MSI1	20	0.461103		√	√	ENSG00000135097	musashi RNA binding protein 1		Glia	11284014	2001	upregulation	Tumors with strong Musashi1 expression tended to have high proliferative activity	√	√
LOXL1	21	0.444403		√		ENSG00000129038	lysyl oxidase like 1	LOL, LOXL	Cell death & differentiation	32424143	2020	upregulation	LOXL1 confers antiapoptosis and promotes gliomagenesis through stabilizing BAG2
LTBR	22	0.442615				ENSG00000111321	lymphotoxin beta receptor	D12S370, LT-BETA-R, TNF-R-III, TNFCR, TNFR-RP, TNFR2-RP, TNFR3, TNFRSF3	Computers in Biology And Medicine	38599071	2024	upregulation	LTBR was pertinent to immune functions of macrophages in gliomas	√						√
CNIH2	23	0.441055				ENSG00000174871	cornichon family AMPA receptor auxiliary protein 2	CNIH-2, Cnil						√		√
NLRP12	24	0.440642				ENSG00000142405	NLR family pyrin domain containing 12	CLR19.3, FCAS2, NALP12, PAN6, PYPAF7, RNO, RNO2	Scientific Reports	31186453	2019	upregulation	NLRP12 deficient microglia show increased colony formation while Nlrp12 deficient glioma cells show decreased cellular proliferation
ZNF710	25	0.439945		√	√	ENSG00000140548	zinc finger protein 710
TTBK1	26	0.419926				ENSG00000146216	tau tubulin kinase 1	BDTK	Laboratory Investigation	35013528	2022	downregulation	TTBK1 is predicted as miR-3180-3p and miR-5739 targets and as brain-specific gene, and downregulated in pGBM tumors
BCL9L	27	0.419355			√	ENSG00000186174	BCL9 like	B9L, BCL9-2, DLNB11	Aging-us	33535177	2021	upregulation	Matrix stiffness promotes glioma cell stemness by activating BCL9L/Wnt/β-catenin signaling
PRR33	28	0.418334				ENSG00000184682	proline rich 33	C11orf89
TNRC6C	29	0.418129			√	ENSG00000078687	trinucleotide repeat containing adaptor 6C
FAT2	30	0.406726				ENSG00000086570	FAT atypical cadherin 2	CDHF8, CDHR9, HFAT2, MEGF1, SCA45	Cell Death & Disease	31907355	2020	overexpression	The overexpression of KLK5, FAT2, CHI3L1, and HB-EGF significantly affected the overall survival and disease-free progression	√	√			√
ZNF628	31	0.386095				ENSG00000197483	zinc finger protein 628	ZEC, Zfp628
PCDHGA8	32	0.384245			√	ENSG00000253767	protocadherin gamma subfamily A, 8	PCDH-GAMMA-A8
MESDC1	33	0.382782		√		ENSG00000140406	talin rod domain containing 1	MESDC1
HDAC9	34	0.380887			√	ENSG00000048052	histone deacetylase 9	ARCND4, HD7, HD7b, HD9, HDAC, HDAC7, HDAC7B, HDAC9B, HDAC9FL, HDRP, MITR	Cellular Oncology	34318404	2021	upregulation	HDAC9 is commonly expressed in human GBM cell lines (e.g., U87 and LN229) and in primary cultured patient-derived GBM cells
MCTP2	35	0.373398				ENSG00000140563	multiple C2 and transmembrane domain containing 2							√					√
BCL2L15	36	0.371967				ENSG00000188761	BCL2 like 15	Bfk, C1orf178
TSG101	37	0.359134				ENSG00000074319	tumor susceptibility 101	TSG10, VPS23	Molecular Neurobiology	33411238	2021	upregulation	TSG101 Promotes the Proliferation, Migration, and Invasion of Human Glioma Cells by Regulating the AKT/GSK3β/β-Catenin and RhoC/Cofilin Pathways
PCDHGC5	38	0.3489				ENSG00000240764	protocadherin gamma subfamily C, 5	PCDH-GAMMA-C5						√			√
SEC24D	39	0.344806			√	ENSG00000150961	SEC24 homolog D, COPII coat complex component	CLCRP2	Carcinogenesis	31761927	2020	upregulation	SEC24D identified that are related to the malignancy degree of glioma might be used as new biomarkers to improve the diagnosis, treatment and prognosis of glioma.								√
SH2D7	40	0.343478				ENSG00000183476	SH2 domain containing 7
RHBG	41	0.338039			√	ENSG00000132677	Rh family B glycoprotein	SLC42A2						√				√
PCDH8	42	0.315857			√	ENSG00000136099	protocadherin 8	ARCADLIN, PAPC	Oncology Letters	28927088	2017	downregulation	PCDH8 inhibits glioma cell proliferation by negatively regulating the AKT/GSK3β/β-catenin signaling pathway	√		√			√
CLEC1B	43	0.311081				ENSG00000165682	C-type lectin domain family 1 member B	1810061I13Rik, CLEC2, CLEC2B, PRO1384, QDED721
DIAPH1	44	0.309485			√	ENSG00000131504	diaphanous related formin 1	DFNA1, DIA1, DRF1, LFHL1, SCBMS, hDIA1, mDia1	International Journal of Molecular Sciences	31861134	2019	upregulation	FMNL1 downregulation suppressed glioblastoma multiforme cell migration and invasion via DIAPH1 and GOLGA2, respectively
DGKD	45	0.306352			√	ENSG00000077044	diacylglycerol kinase delta	DGK-delta, DGKdelta, dgkd-2
HMBS	46	0.304108				ENSG00000256269	hydroxymethylbilane synthase	PBG-D, PBGD, PORC, UPS	Oncogene	12917623	2003	upregulation	A porphobilinogen deaminase (PBGD) Ran-binding protein interaction is implicated in nuclear trafficking of PBGD in differentiating glioma cells
DNASE1L3	47	0.30402				ENSG00000163687	deoxyribonuclease 1 like 3	DHP2, DNAS1L3, LSD, SLEB16
PLXNB2	48	0.301756				ENSG00000196576	plexin B2	MM1, KIAA0315, PLEXB2	Cell	29100074	2017	upregulation	plexin-B2 (PLXNB2) is the functional receptor for ANG in endothelial, cancer, neuronal, and normal hematopoietic and leukemic stem and progenitor cells	√	√
PCDH17	49	0.29975		√		ENSG00000118946	protocadherin 17	PCDH68, PCH68
HEPACAM	50	0.298408				ENSG00000165478	hepatic and glial cell adhesion molecule	GlialCAM, HEPN1, MLC2A, MLC2B	Journal of Neuroscience	37722850	2023	upregulation	Glial Cell Adhesion Molecule (GlialCAM) Determines Proliferative versus Invasive Cell States in Glioblastoma	√		√			√
CD69	51	0.290705				ENSG00000110848	CD69 molecule	AIM, BL-AC/P26, CLEC2C, EA1, GP32/28, MLR-3	Biomedicines	36289717	2022	upregulation	a statistically significant increase in CD8+ TRM cells (CD103+ and CD69+ CD8+ T cells) in gliomas compared to control samples	√				√
SCMH1	52	0.290037		√		ENSG00000010803	Scm polycomb group protein homolog 1	Scml3
PRKCDBP	53	0.289698				ENSG00000170955	caveolae associated protein 3	HSRBC, PRKCDBP, SRBC, cavin-3
UPF3A	54	0.287198				ENSG00000169062	UPF3A regulator of nonsense mediated mRNA decay	HUPF3A, RENT3A, UPF3
PHC3	55	0.279085				ENSG00000173889	polyhomeotic homolog 3	EDR3, HPH3	British Journal of Cancer	23942079	2013	genomic amplification	Mutational analysis of Polycomb genes in solid tumours identifies PHC3 amplification as a possible cancer-driving genetic alteration
LST1	56	0.278809				ENSG00000204482	leukocyte specific transcript 1	B144, D6S49E, LST-1
NKPD1	57	0.278402		√	√	ENSG00000179846	NTPase KAP family P-loop domain containing 1
TTC36	58	0.277434		√		ENSG00000172425	tetratricopeptide repeat domain 36	HBP21
KLHDC4	59	0.27516			√	ENSG00000104731	kelch domain containing 4
SHH	60	0.271119				ENSG00000164690	sonic hedgehog signaling molecule	HHG1,SMMCI,TPT,TPTPS,MCOPCB5,HPE3,HLP3	Nature medicine	24076665	2013	upregulation	SHH and PI3K pathways synergize to promote tumor growth and viability in human PTEN-deficient glioblastomas	√						√
TMEM183A	61	0.265251			√	ENSG00000163444	transmembrane protein 183A	C1orf37
TMEM150B	62	0.254662		√		ENSG00000180061	transmembrane protein 150B	DRAM3, TMEM224, TTN2
IFFO1	63	0.248631				ENSG00000010295	intermediate filament family orphan 1	HOM-TES-103, IFFO	Cancer Letters	36257380	2023	downregulation	METTL3-mediated N6-methyladenosine modification and HDAC5/YY1 promote IFFO1 downregulation in tumor development and chemo-resistance
TP53BP2	64	0.247458				ENSG00000143514	tumor protein p53 binding protein 2	53BP2, ASPP2, BBP, P53BP2, PPP1R13A	Genes & Diseases	37492707	2022	downregulation	TP53BP2 can regulate the proliferation, apoptosis, autophagy, migration, EMT and drug resistance of tumor cells through downstream signaling pathways, such as NF-κB, RAS/MAPK, mevalonate, TGF-β1, PI3K/AKT, aPKC-ι/GLI1 and autophagy pathways								√
TREM1	65	0.244851			√	ENSG00000124731	triggering receptor expressed on myeloid cells 1	CD354, TREM-1	Cancer Letters	38479552	2024	upregulation	Hypoxia-induced TREM1 promotes mesenchymal-like states of glioma stem cells via alternatively activating tumor-associated macrophages	√					√
TAPBP	66	0.24313				ENSG00000231925	TAP binding protein	NGS17, TAPA, TPN, TPSN
SCHIP1	67	0.235137				ENSG00000151967	schwannomin interacting protein 1	SCHIP-1													√
SGTA	68	0.23472				ENSG00000104969	small glutamine rich tetratricopeptide repeat co-chaperone alpha	SGT, SGT1, Vpu, alphaSGT, hSGT													√
PCBP4	69	0.231702			√	ENSG00000090097	poly(rC) binding protein 4	CBP, LIP4, MCG10	Experimental And Molecular Medicine	31811117	2019	upregulation	PCBP4 expression is associated with sensitivity to anti-MDK treatment
MAPKBP1	70	0.230395				ENSG00000137802	mitogen-activated protein kinase binding protein 1	JNKBP-1, JNKBP1, NPHP20
VGF	71	0.229241				ENSG00000128564	VGF nerve growth factor inducible	SCG7, SgVII	Cell Stem Cell	29625067	2018	upregulation	differentiated glioblastoma cells cooperate with stem-like tumor cells through BDNF-NTRK2-VGF paracrine signaling to promote tumor growth.
FAH	72	0.227977		√		ENSG00000103876	fumarylacetoacetate hydrolase	FAA
CACNB1	73	0.218585				ENSG00000067191	calcium voltage-gated channel auxiliary subunit beta 1	CAB1, CACNLB1, CCHLB1
PPP1R18	74	0.209269				ENSG00000146112	protein phosphatase 1 regulatory subunit 18	HKMT1098, KIAA1949
CDC25C	75	0.209132				ENSG00000158402	cell division cycle 25C	CDC25, PPP1R60	Cancer Research	30361254	2019	upregulation	temozolomide-induced senescence was initiated by damage recognition through the MRN complex, activation of the ATR/CHK1 axis of the DNA damage response pathway, and mediated by degradation of CDC25c
HIVEP3	76	0.208572				ENSG00000127124	HIVEP zinc finger 3	KBP-1, KBP1, KRC, SHN3, Schnurri-3, ZAS3, ZNF40C	Cell Death & Disease	37963919	2023	upregulation	Schnurri-3 drives tumor growth and invasion in cancer cells expressing interleukin-13 receptor alpha 2
NEDD4	77	0.207795				ENSG00000069869	NEDD4 E3 ubiquitin protein ligase	NEDD4-1, RPF1	Cancer Letters	35167936	2022	upregulation	NEDD4 degrades TUSC2 to promote glioblastoma progression
MYO16	78	0.202998			√	ENSG00000041515	myosin XVI	MYAP3, MYR8, Myo16b, NYAP3, PPP1R107
C3orf70	79	0.200043			√	ENSG00000187068	chromosome 3 open reading frame 70
MMP11	80	0.193615		√		ENSG00000099953	matrix metallopeptidase 11	SL-3, ST3, STMY3	Neuroscience Research	17980449	2008	upregulation	Expression of matrix metalloproteinases MMP-1, MMP-11 and MMP-19 is correlated with the WHO-grading of human malignant gliomas
MAP3K13	81	0.192915				ENSG00000073803	mitogen-activated protein kinase kinase kinase 13	LZK, MEKK13, MLK	Cell Death And Differentiation	31186535	2019	upregulation	The MAP3K13-TRIM25-FBXW7α axis affects c-Myc protein stability and tumor development
CATSPER1	82	0.180773				ENSG00000175294	cation channel sperm associated 1	CATSPER, SPGF7
GNL1	83	0.180757				ENSG00000204590	G protein nucleolar 1 (putative)	HSR1
RIN1	84	0.178906				ENSG00000174791	Ras and Rab interactor 1		Clinical Epigenetics	36850002	2023	upregulation	High expression of c-Jun targets: FOSL2, GPR3, RIN1 and UPP1 (Log-rank p values < 0.05) was associated with a worse prognosis								√	√
ZNF772	85	0.175049		√		ENSG00000197128	zinc finger protein 772
PLXNB1	86	0.174458				ENSG00000164050	plexin B1	PLEXIN-B1, PLXN5, SEP	Nucleic Acids Research	23907387	2013	methylation	methylations of PLXNB1, CD40 and GSTM1 exhibit prognostic power in brain tumors
ETHE1	87	0.167357			√	ENSG00000105755	ETHE1 persulfide dioxygenase	HSCO, YF13H12														√
ZNF592	88	0.165237		√		ENSG00000166716	zinc finger protein 592	CAMOS, SCAR5
TMEM181	89	0.162384				ENSG00000146433	transmembrane protein 181	GPR178, KIAA1423
OGG1	90	0.159566			√	ENSG00000114026	8-oxoguanine DNA glycosylase	HMMH, HOGG1, MUTM, OGH1	Experimental And Molecular Medicine	15031674	2004	upregulation	Acetoaminophen-induced accumulation of 8-oxodeoxyguanosine through reduction of Ogg1 DNA repair enzyme in C6 glioma cells
EHBP1L1	91	0.151763			√	ENSG00000173442	EH domain binding protein 1 like 1
C12orf29	92	0.14741			√	ENSG00000133641	RNA 5'-phosphate and 3'-OH ligase 1	C12orf29, Rnl, RLIG1
ZNHIT1	93	0.146705			√	ENSG00000106400	zinc finger HIT-type containing 1	CG1I, ZNFN4A1, p18(Hamlet)
DHFRL1	94	0.145124				ENSG00000178700	dihydrofolate reductase 2	DHFRL1, DHFRP4
GPR37L1	95	0.144221			√	ENSG00000170075	G protein-coupled receptor 37 like 1	ET(B)R-LP-2, ETBR-LP-2, ETBRLP2	Experimental Neurology	30452905	2019	upregulation	Genetic ablation of Gpr37l1 delays tumor occurrence in Ptch1+/- mouse models of medulloblastoma	√		√	√
MICALCL	96	0.144		√		ENSG00000133808	microtubule associated monooxygenase, calponin and LIM domain containing 2	Ebitein1, MICAL-2, MICAL2PV1, MICAL2PV2, MICALCL, mical-cL	Frontiers in Oncology	34868922	2021	upregulation	MICAL2 Promotes Proliferation and Migration of Glioblastoma Cells Through TGF-β/p-Smad2/EMT-Like Signaling Pathway
GPD1	97	0.14224			√	ENSG00000167588	glycerol-3-phosphate dehydrogenase 1	GPD-C, GPDH-C, HTGTI	Cell Stem Cell	31303549	2019	upregulation	GPD1 Specifically Marks Dormant Glioma Stem Cells with a Distinct Metabolic Profile	√	√			√
TRIM9	98	0.141147		√		ENSG00000100505	tripartite motif containing 9	RNF91, SPRING	Cell Reports	29669288	2018	downregulation	Mutual Stabilization between TRIM9 Short Isoform and MKK6 Potentiates p38 Signaling to Synergistically Suppress Glioblastoma Progression	√		√
FAM8A1	99	0.137891				ENSG00000137414	family with sequence similarity 8 member A1	AHCP
LSAMP	100	0.136341				ENSG00000185565	limbic system associated membrane protein	IGLON3, LAMP	Brain Pathology	24354918	2014	loss	the regional loss of LSAMP led to the aggressive nature of epithelioid cells in the present case of epithelioid glioblastoma	√						√
NRXN2	101	0.135991				ENSG00000110076	neurexin 2							√		√					√
KCP	102	0.13424			√	ENSG00000135253	kielin cysteine rich BMP regulator	CRIM2, KCP1, NET67						√				√
NCBP2	103	0.131358				ENSG00000114503	nuclear cap binding protein subunit 2	CBC2, CBP20, NIP1, PIG55
MAP3K11	104	0.130106				ENSG00000173327	mitogen-activated protein kinase kinase kinase 11	MEKK11, MLK-3, MLK3, PTK1, SPRK	Molecular Cancer Research	28487380	2017	upregulation	MLK3 is essential for GBM cell migration and invasion, and that an MLK inhibitor blocks EGF-induced migration and invasion
SPCS1	105	0.12997				ENSG00000114902	signal peptidase complex subunit 1	HSPC033, SPC1, SPC12, YJR010C-A
HBD	106	0.129464				ENSG00000223609	hemoglobin subunit delta
COL4A1	107	0.126918				ENSG00000187498	collagen type IV alpha 1 chain	BSVD, BSVD1, COL4A1s, PADMAL, RATOR	Cell Death & Disease	38286983	2024	upregulation	Extracellular matrix (ECM) remodeling has been implicated in the tumor malignant progression and immune escape in glioblastoma (GBM). RUNX1 positively regulated the expression of various ECM-related genes, including Fibronectin 1 (FN1), Collagen type IV alpha 1 chain (COL4A1), and Lumican (LUM), in GBM.
C11orf98	108	0.126308				ENSG00000278615	chromosome 11 open reading frame 98	C11orf48
ZC3H12A	109	0.125778			√	ENSG00000163874	zinc finger CCCH-type containing 12A	MCPIP, MCPIP-1, MCPIP1, Reg1, dJ423B22.1	Cancers	32272554	2020	upregulation	Survival analysis revealed eight RNA-binding proteins (PTRF, FNDC3B, SLC25A43, ZC3H12A, LRRFIP1, HSP90B1, HSPA5, and BNC2) are significantly associated with the survival of glioblastoma patients
NNMT	110	0.125407				ENSG00000166741	nicotinamide N-methyltransferase		Clinical Cancer Research	27810903	2017	upregulation	NNMT Silencing Activates Tumor Suppressor PP2A, Inactivates Oncogenic STKs, and Inhibits Tumor Forming Ability
NDFIP1	111	0.121508				ENSG00000131507	Nedd4 family interacting protein 1	N4WBP5	Metabolic Brain Disease	36083425	2023	upregulation	transferred by glioblastoma-derived extracellular vesicles and enhance the malignant behavior of these cells. Other components of glioblastoma-derived extracellular vesicles are EGFRvIII mRNA/protein, Ndfip1, PTEN, MYC ssDNA and IDH1 mRNA
NEDD4L	112	0.118886				ENSG00000049759	NEDD4 like E3 ubiquitin protein ligase	NEDD4-2, NEDD4.2, PVNH7, RSP5, hNEDD4-2	Frontiers In Cellular Neuroscience	34305532	2021	downregulation	Ubiquitination of SphK2 mediated by NEDD4L overexpression suppressed glioma cell viability and invasion but promoted glioma apoptosis								√
TMEM201	113	0.115298			√	ENSG00000188807	transmembrane protein 201	Ima1, NET5, SAMP1
PLEKHN1	114	0.112927		√		ENSG00000187583	pleckstrin homology domain containing N1	CLPABP
PPARD	115	0.112227				ENSG00000112033	peroxisome proliferator activated receptor delta	FAAR, NR1C2, NUC1, NUCI, NUCII, PPARB	Journal of Clinical Investigation	32315286	2020	downregulation	c-Myc bound to the promoter regions of PGC1α and PPARD to counteract their upregulation driven by HDAC1/-2 inhibition
BRD8	116	0.110303				ENSG00000112983	bromodomain containing 8	SMAP, SMAP2, p120	Nature	36544023	2023	upregulation	BRD8 maintains glioblastoma by epigenetic reprogramming of the p53 network
SMAD5	117	0.109567				ENSG00000113658	SMAD family member 5	DWFC, JV5-1, MADH5	Neuro-oncology	25165192	2015	NA	TGF-β regulates VEGF release by glioma cells in an ALK-5-dependent manner involving SMAD2, SMAD3, and SMAD1/5/8 signaling
TRPV4	118	0.106559				ENSG00000111199	transient receptor potential cation channel subfamily V member 4	BCYM3, CMT2C, HMSN2C, OTRPC4, SMAL, SPSMA, SSQTL1, TRP12, VRL2, VROAC	Autophagy	33629929	2021	downregulation	Cannabidiol inhibits human glioma by induction of lethal mitophagy through activating TRPV4
APOC1	119	0.105832				ENSG00000130208	apolipoprotein C1	Apo-CI, ApoC-I, apo-CIB, apoC-IB	Acta Pharmacologica Sinica	35581292	2022	upregulation	Apolipoprotein C1 promotes glioblastoma tumorigenesis by reducing KEAP1/NRF2 and CBS-regulated ferroptosis								√
SERP2	120	0.104988			√	ENSG00000151778	stress associated endoplasmic reticulum protein family member 2	C13orf21, bA269C23.1
BUD13	121	0.103061		√		ENSG00000137656	BUD13 homolog	Cwc26, fSAP71	Cell Death & Disease	36463205	2023	upregulation	The mechanism of BUD13 m6A methylation mediated MBNL1-phosphorylation by CDK12 regulating the vasculogenic mimicry in glioblastoma cells
ZNF550	122	0.0978717				ENSG00000251369	zinc finger protein 550
PPP2CA	123	0.0929443			√	ENSG00000113575	protein phosphatase 2 catalytic subunit alpha	HJS3, NEDLBA, PP2Ac, PP2CA, PP2Calpha, RP-C	Cancer Research	37219874	2023	loss	PP2Ac Deficiency Enhances Tumor Immunogenicity by Activating STING-Type I Interferon Signaling in Glioblastoma
ATP1A3	124	0.092788				ENSG00000105409	ATPase Na+/K+ transporting subunit alpha 3	AHC2, ATP1A1, CAPOS, DEE99, DYT12, RDP	International Immunopharmacology	38615384	2024	downregulation	Analysis of the sodium pump subunit ATP1A3 in glioma patients: Potential value in prognostic prediction and immunotherapy	√		√					√
RAB3IL1	125	0.0912636				ENSG00000167994	RAB3A interacting protein like 1	GRAB
HCLS1	126	0.0907407			√	ENSG00000180353	hematopoietic cell-specific Lyn substrate 1	CTTNL, HS1, lckBP1, p75
NDUFA12	127	0.0891363				ENSG00000184752	NADH:ubiquinone oxidoreductase subunit A12	B17.2, DAP13, MC1DN23	Biomolecules	39334963	2024	upregulation	Enhanced Anticancer Activity of 7MeERT over Ertredin: A Comparative Study on Cancer Cell Proliferation and NDUFA12 Binding
BEND7	128	0.0890271				ENSG00000165626	BEN domain containing 7	C10orf30
KIAA1191	129	0.0853414		√	√	ENSG00000122203	KIAA1191	p33MONOX, p60MONOX
BCL6	130	0.0839304			√	ENSG00000113916	BCL6 transcription repressor	BCL5, BCL6A, LAZ3, ZBTB27, ZNF51	Cancer Letters	25038272	2014	upregulation	Translocation of the proto-oncogene Bcl-6 in human glioblastoma multiforme	√	√						√
CNFN	131	0.0826823			√	ENSG00000105427	cornifelin	PLAC8L2
TRIM56	132	0.0789531				ENSG00000169871	tripartite motif containing 56	RNF109	Journal of Experimental & Clinical Cancer Research	36471347	2022	upregulation	TRIM56 promotes malignant progression of glioblastoma by stabilizing cIAP1 protein								√
SSC5D	133	0.0783632			√	ENSG00000179954	scavenger receptor cysteine rich family member with 5 domains	S5D-SRCRB
MAPK13	134	0.0733817				ENSG00000156711	mitogen-activated protein kinase 13	MAPK 13, MAPK-13, PRKM13, SAPK4, p38delta	Journal of Cellular Biochemistry	25535908	2015	downregulation	Knockdown of miR-155 enhanced the anticancer effect of TMZ on glioma by targeting the MAPK13 and MAPK14-mediated oxidative stress and apoptosis	√						√	√
SENP8	135	0.0731671				ENSG00000166192	SUMO peptidase family member, NEDD8 specific	DEN1, NEDP1, PRSC2	Oncogene	19784069	2010	upregulation	NEDP1 as a chemotherapy-induced isopeptidase that deneddylates MDM2, resulting in MDM2 destabilization concomitant with p53 activation
SSU72	136	0.0728831				ENSG00000160075	SSU72 homolog, RNA polymerase II CTD phosphatase	HSPC182, PNAS-120
CEACAM4	137	0.0716905			√	ENSG00000105352	CEA cell adhesion molecule 4	CGM7, CGM7_HUMAN, NCA														√
HLA-DMB	138	0.0676732			√	ENSG00000242574	major histocompatibility complex, class II, DM beta	D6S221E, RING7						√					√		√
LRRC49	139	0.065767				ENSG00000137821	leucine rich repeat containing 49	CSTPP2, PGs4
TGFB1	140	0.0652257		√		ENSG00000105329	transforming growth factor beta 1	CED, DPD1, IBDIMDE, LAP, TGF-beta1, TGFB, TGFbeta	Neuro-oncology	32813021	2021	upregulation	TGF-β1 modulates temozolomide resistance in glioblastoma via altered microRNA processing and elevated MGMT	√	√					√
MRPL51	141	0.0646823				ENSG00000111639	mitochondrial ribosomal protein L51	CDA09, HSPC241, MRP64, bMRP64, mL51
FAM69C	142	0.0641435				ENSG00000187773	divergent protein kinase domain 1C	C18orf51, FAM69C, FNCAD						√		√
NAV2	143	0.0628854				ENSG00000166833	neuron navigator 2	HELAD1, POMFIL2, RAINB1, STEERIN2, UNC53H2														√
C1QB	144	0.0584802				ENSG00000173369	complement C1q B chain	C1QD2	Frontiers in Immunology	31649675	2019	upregulation	a positive correlation between higher levels of C1q expression and unfavorable prognosis in a diverse grade of gliomas	√						√
CHD6	145	0.0570306				ENSG00000124177	chromodomain helicase DNA binding protein 6	CHD-6, CHD5, RIGB	Journal of Clinical Neuroscience	23707602	2013	downregulation	Downregulation of chromatin remodeling factor CHD5 is associated with a poor prognosis in human glioma	√	√
PCDHGA7	146	0.057016				ENSG00000253537	protocadherin gamma subfamily A, 7	PCDH-GAMMA-A7
LAIR1	147	0.0559271				ENSG00000167613	leukocyte associated immunoglobulin like receptor 1	CD305, LAIR-1	Cell Death & Disease	37845206	2023	upregulation	LAIR1 drives glioma progression by nuclear focal adhesion kinase dependent expressions of cyclin D1 and immunosuppressive chemokines/cytokines								√
B9D1	148	0.055356			√	ENSG00000108641	B9 domain containing 1	B9, EPPB9, JBTS27, MKS9, MKSR-1, MKSR1
ZNF587	149	0.0530257				ENSG00000198466	zinc finger protein 587	ZF6					a mutant XAF1 lacking the ZF6 fails to decrease ATP level, activate AMPK, and trigger AMPK-mediated autophagic cell death								√
PHC1	150	0.0502246			√	ENSG00000111752	polyhomeotic homolog 1	EDR1, HPH1, MCPH11, RAE28
SOX11	151	0.0498827		√		ENSG00000176887	SRY-box transcription factor 11		Cancer research	19808959	2009	downregulation	Sox11 prevents tumorigenesis of glioma-initiating cells by inducing neuronal differentiation								√
FCGRT	152	0.0483104			√	ENSG00000104870	Fc gamma receptor and transporter	FCRN, FcgammaRn, alpha-chain	Journal of Controlled Release	34245786	2021	downregulation	Neonatal Fc Receptor (FcRn)-driven cellular recycling plays a predominant role in the prolonged serum half-life of human serum albumin (HSA) and immunoglobulin G (IgG) exploited in long-acting cancer drug designs								√
PCDHB1	153	0.0482983				ENSG00000171815	protocadherin beta 1	PCDH-BETA1
C5AR2	154	0.0474974				ENSG00000134830	complement C5a receptor 2	C5L2, GPF77, GPR77	Nature	17322907	2007	downregulation	Deficiency of C5L2 results in reduced inflammatory cell infiltration, suggesting that C5L2 is critical for optimal C5a-mediated cell infiltration in certain in vivo settings
NBPF1	155	0.0474172				ENSG00000219481	NBPF member 1	AB13, AB14, AB23, AD2, NBG, NBPF
MARK1	156	0.0474142				ENSG00000116141	microtubule affinity regulating kinase 1	MARK, Par-1c, Par1c
DIABLO	157	0.0471191				ENSG00000184047	diablo IAP-binding mitochondrial protein	DFNA64, SMAC	Nature Medicine	12118245	2002	downregulation	Smac agonists sensitize for Apo2L/TRAIL- or anticancer drug-induced apoptosis and induce regression of malignant glioma in vivo	√						√
POP5	158	0.0471191				ENSG00000167272	POP5 homolog, ribonuclease P/MRP subunit	HSPC004, RPP2, RPP20, hPop5
RASSF3	159	0.0464004				ENSG00000153179	Ras association domain family member 3	RASSF5
SLC27A5	160	0.0450898				ENSG00000083807	solute carrier family 27 member 5	ACSB, ACSVL6, BACS, BAL, FACVL3, FATP-5, FATP5, VLACSR, VLCS-H2, VLCSH2													√
ZNF841	161	0.0445791				ENSG00000197608	zinc finger protein 841
LYRM1	162	0.0436426			√	ENSG00000102897	LYR motif containing 1	A211C6.1													√
HLA-DPA1	163	0.0421829			√	ENSG00000231389	major histocompatibility complex, class II, DP alpha 1	DP(W3), DP(W4), DPA1, HLA-DP1A, HLA-DPA, HLA-DPB1, HLADP, HLASB, PLT1	Cancer Science	38480275	2024	upregulation	Glioblastoma patients with high HLA-DP expression showed increased CD4+LAG-3+ T cell infiltration								√
PAFAH1B1	164	0.0420732		√		ENSG00000007168	platelet activating factor acetylhydrolase 1b regulatory subunit 1	MM1, KIAA0315, PLEXB2
CCR2	165	0.041955				ENSG00000121807	C-C motif chemokine receptor 2	CC-CKR-2, CCR-2, CCR2A, CCR2B, CD192, CKR2, CKR2A, CKR2B, CMKBR2, MCP-1-R	Nature Communications	30333482	2018	downregulation	CCR2+HSCs preferentially migrate to intracranial brain tumors and differentiate into antigen-presenting cells within the tumor microenvironment and cross-present tumor-derived antigens to CD8+ T cells
GMEB1	166	0.0414642		√		ENSG00000162419	glucocorticoid modulatory element binding protein 1	P96PIF, PIF96
ZNF469	167	0.0414642				ENSG00000225614	zinc finger protein 469	BCS, BCS1, Zfp469
