## Supplementary tables for "Tensor-based representation learning for multi-omics integrative clustering and feature discovery": sTable8.xlsx

### Sheet: Sheet1
Supplementary Table 8. Importance ranking of feature genes across different omics combinations.
GBM feature genes	Ranking in copy number & expression & methylation data	Ranking in copy number & expression	Ranking in copy number & methylation data	Ranking in expression & methylation data	Ranking in expression	Ranking in methylation data	PMID	Journal
ADAM10	1	20	272	4	-	224	24327582	Neuro-oncology
RAD54L2	2	-	-	-	-	354
UTS2B	3	-	294	345	-	24
FOXP4	4	-	-	56	413	282	34294888	Cell Death And Differentiation
C19orf73	5	-	255	-	-	663
ARPIN	6	226	-	-	-	-
GGA3	7	45	-	-	20	-
TIGD3	8	-	-	272	-	498
TBC1D16	9	-	151	-	-	-
SCNN1A	10	117	-	54	70	-	36139696	Cancers
SLC22A7	11	-	284	80	-	800
CDKN2C	12	-	-	252	-	440	18394558	Cancer cell
ZNF318	13	-	-	254	-	-
VPS13D	14	-	312	-	-	-
LAMTOR4	15	-	4	-	-	-
CH17-140K24.8	16	-	-	37	-	-
BEST3	17	-	-	112	-	674
GOLGA3	18	-	120	-	-	-
RAB32	19	-	-	-	-	-	36922509	Cell Death & Disease
MSI1	20	268	211	-	406	359	11284014	Glia
LOXL1	21	22	158	-	218	-	32424143	Cell death & differentiation
LTBR	22	-	-	372	-	-	38599071	Computers in Biology And Medicine
CNIH2	23	-	-	246	-	-
NLRP12	24	162	-	23	-	-	31186453	Scientific Reports
ZNF710	25	-	256	-	237	374
TTBK1	26	-	-	-	-	-	35013528	Laboratory Investigation
BCL9L	27	259	-	-	-	128	33535177	Aging-us
PRR33	28	-	-	-	-	-
TNRC6C	29	-	100	-	-	589
FAT2	30	-	-	410	-	-	31907355	Cell Death & Disease
ZNF628	31	23	213	-	-	-
PCDHGA8	32	-	-	207	-	680
MESDC1	33	50	-	25	98	-
HDAC9	34	24	112	-	-	598	34318404	Cellular Oncology
MCTP2	35	-	-	85	-	-
BCL2L15	36	-	227	95	-	-
TSG101	37	199	-	160	-	-	33411238	Molecular Neurobiology
PCDHGC5	38	-	-	63	-	-
SEC24D	39	-	183	-	-	575	31761927	Carcinogenesis
SH2D7	40	-	132	304	-	-
RHBG	41	-	321	101	-	321
PCDH8	42	-	-	-	-	219	28927088	Oncology Letters
CLEC1B	43	-	-	52	-	-
DIAPH1	44	-	119	45	-	370	31861134	International Journal of Molecular Sciences
DGKD	45	-	-	-	-	452
HMBS	46	-	-	-	-	-	12917623	Oncogene
DNASE1L3	47	-	-	-	-	-
PLXNB2	48	-	-	199	-	-	29100074	Cell
PCDH17	49	-	-	214	545	-
HEPACAM	50	-	-	-	-	-	37722850	Journal of Neuroscience
CD69	51	-	244	-	-	-	36289717	Biomedicines
SCMH1	52	80	-	106	171	-
PRKCDBP	53	-	-	-	-	-
UPF3A	54	-	157	340	-	-
PHC3	55	-	-	21	-	-	23942079	British Journal of Cancer
LST1	56	-	-	238	-	-
NKPD1	57	-	167	90	371	116
TTC36	58	-	-	287	613	-
KLHDC4	59	-	209	-	-	699
SHH	60	-	-	-	-	-	24076665	Nature medicine
TMEM183A	61	-	76	117	-	535
TMEM150B	62	183	-	369	273	-
IFFO1	63	-	81	180	-	-	36257380	Cancer Letters
TP53BP2	64	-	-	30	-	-	37492707	Genes & Diseases
TREM1	65	-	-	-	-	673	38479552	Cancer Letters
TAPBP	66	-	-	385	-	-
SCHIP1	67	-	-	-	-	-
SGTA	68	-	-	-	-	-
PCBP4	69	-	54	94	-	464	31811117	Experimental And Molecular Medicine
MAPKBP1	70	225	-	-	-	-
VGF	71	-	-	-	-	-	29625067	Cell Stem Cell
FAH	72	142	222	425	480	-
CACNB1	73	-	116	125	-	-
PPP1R18	74	86	-	273	-	-
CDC25C	75	-	-	210	-	-	30361254	Cancer Research
HIVEP3	76	78	7	6	-	-	37963919	Cell Death & Disease
NEDD4	77	-	236	-	-	-	35167936	Cancer Letters
MYO16	78	223	-	-	-	25
C3orf70	79	53	164	46	-	835
MMP11	80	-	-	245	369	-	17980449	Neuroscience Research
MAP3K13	81	-	-	16	-	-	31186535	Cell Death And Differentiation
CATSPER1	82	-	283	-	-	-
GNL1	83	-	-	382	-	-
RIN1	84	-	-	368	-	-	36850002	Clinical Epigenetics
ZNF772	85	-	-	64	286	-
PLXNB1	86	230	-	-	-	-	23907387	Nucleic Acids Research
ETHE1	87	-	-	-	-	564
ZNF592	88	247	-	-	284	-
TMEM181	89	-	-	-	-	-
OGG1	90	-	313	-	-	775	15031674	Experimental And Molecular Medicine
EHBP1L1	91	-	-	-	-	588
C12orf29	92	137	73	-	-	368
ZNHIT1	93	-	-	-	-	324
DHFRL1	94	-	-	-	-	-
GPR37L1	95	-	23	205	-	459	30452905	Experimental Neurology
MICALCL	96	69	-	-	23	-	34868922	Frontiers in Oncology
GPD1	97	-	279	357	-	411	31303549	Cell Stem Cell
TRIM9	98	76	-	10	489	-	29669288	Cell Reports
FAM8A1	99	-	-	-	-	-
LSAMP	100	-	219	259	-	-	24354918	Brain Pathology
NRXN2	101	-	-	-	-	-
KCP	102	-	-	409	-	546
NCBP2	103	-	-	188	-	-
MAP3K11	104	-	-	426	-	-	28487380	Molecular Cancer Research
SPCS1	105	-	-	403	-	-
HBD	106	-	-	-	-	-
COL4A1	107	-	-	89	-	-	38286983	Cell Death & Disease
C11orf98	108	-	-	36	-	-
ZC3H12A	109	-	248	-	-	528	32272554	Cancers
NNMT	110	207	-	282	-	-	27810903	Clinical Cancer Research
NDFIP1	111	110	-	-	-	-	36083425	Metabolic Brain Disease
NEDD4L	112	-	-	-	-	-	34305532	Frontiers In Cellular Neuroscience
TMEM201	113	-	274	41	-	813
PLEKHN1	114	38	-	15	59	-
PPARD	115	-	-	-	-	-	32315286	Journal of Clinical Investigation
BRD8	116	-	-	-	-	-	36544023	Nature
SMAD5	117	-	-	-	-	-	25165192	Neuro-oncology
TRPV4	118	-	-	330	-	-	33629929	Autophagy
APOC1	119	-	-	-	-	-	35581292	Acta Pharmacologica Sinica
SERP2	120	-	301	-	-	93
BUD13	121	-	-	157	209	-	36463205	Cell Death & Disease
ZNF550	122	-	-	-	-	-
PPP2CA	123	-	217	-	-	375	37219874	Cancer Research
ATP1A3	124	-	-	-	-	-	38615384	International Immunopharmacology
RAB3IL1	125	-	-	332	-	-
HCLS1	126	-	108	289	-	698
NDUFA12	127	-	-	-	-	-	39334963	Biomolecules
BEND7	128	-	-	-	-	-
KIAA1191	129	101	-	266	283	293
BCL6	130	-	202	-	-	27	25038272	Cancer Letters
CNFN	131	-	141	-	-	306
TRIM56	132	68	22	243	-	-	36471347	Journal of Experimental & Clinical Cancer Research
SSC5D	133	-	-	-	-	805
MAPK13	134	154	-	-	-	-	25535908	Journal of Cellular Biochemistry
SENP8	135	228	-	216	-	-	19784069	Oncogene
SSU72	136	-	-	-	-	-
CEACAM4	137	-	253	-	-	208
HLA-DMB	138	-	220	-	-	537
LRRC49	139	-	-	291	-	-
TGFB1	140	-	-	314	302	-	32813021	Neuro-oncology
MRPL51	141	-	-	-	-	-
FAM69C	142	-	-	307	-	-
NAV2	143	-	-	-	-	-
C1QB	144	-	-	-	-	-	31649675	Frontiers in Immunology
CHD6	145	-	-	-	-	-	23707602	Journal of Clinical Neuroscience
PCDHGA7	146	-	-	320	-	-
LAIR1	147	-	-	405	-	-	37845206	Cell Death & Disease
B9D1	148	-	-	399	-	615
ZNF587	149	-	-	13	-	-
PHC1	150	254	79	38	-	312
SOX11	151	-	-	-	280	-	19808959	Cancer research
FCGRT	152	-	280	339	-	432	34245786	Journal of Controlled Release
PCDHB1	153	-	-	49	-	-
C5AR2	154	-	208	239	-	-	17322907	Nature
NBPF1	155	-	-	285	-	-
MARK1	156	-	-	9	-	-
DIABLO	157	-	-	370	-	-	12118245	Nature Medicine
POP5	158	-	-	-	-	-
RASSF3	159	-	-	-	-	-
SLC27A5	160	52	-	269	-	-
ZNF841	161	-	-	-	-	-
LYRM1	162	-	268	-	-	274
HLA-DPA1	163	-	82	-	-	567	38480275	Cancer Science
PAFAH1B1	164	-	-	-	66	-
CCR2	165	-	-	305	-	-	30333482	Nature Communications
GMEB1	166	271	-	-	240	-
ZNF469	167	-	-	326	-	-
