## Supplementary tables for "Tensor-based representation learning for multi-omics integrative clustering and feature discovery": sTable9.xlsx

### Sheet: Sheet1
Supplementary Table 9. Sample clustering results of 167 feature genes in GSE211272, GSE113510, GSE100736 and GSE68029 datasets.
GSE211272					GSE113510				GSE100736				GSE68029
sample	group	project	MIA cluster		sample	group	MIA cluster		sample	group	MIA cluster		sample	group	MIA cluster
RN1_M4344_TMZ_RT_biol_rep_1	M4344_TMZ_RT	RN1	class3		GSM3108207	control	class1		GSM2692162	sensitive	class1		GSM1661387	low resistant	class1
RN1_M4344_TMZ_RT_biol_rep_2	M4344_TMZ_RT	RN1	class3		GSM3108208	control	class1		GSM2692163	sensitive	class1		GSM1661383	low resistant	class1
RN1_DMSO_biol_rep_1	Control	RN1	class3		GSM3108209	control	class1		GSM2692164	sensitive	class1		GSM1661391	low resistant	class1
RN1_DMSO_biol_rep_2	Control	RN1	class3		GSM3108210_resistant	resistant	class2		GSM2692159	resistant	class2		GSM1661392	high resistant	class2
RN1_TMZ_RT_biol_rep_1	TMZ_RT	RN1	class3		GSM3108211_resistant	resistant	class2		GSM2692160	resistant	class2		GSM1661384	high resistant	class2
RN1_TMZ_RT_biol_rep_2	TMZ_RT	RN1	class3		GSM3108212_resistant	resistant	class2		GSM2692161	resistant	class2		GSM1661388	high resistant	class2
WK1_M4344_TMZ_RT_biol_rep_1	M4344_TMZ_RT	WK1	class1
WK1_M4344_TMZ_RT_biol_rep_2	M4344_TMZ_RT	WK1	class1
WK1_DMSO_biol_rep_1	Control	WK1	class1
WK1_DMSO_biol_rep_2	Control	WK1	class1
WK1_TMZ_RT_biol_rep_1	TMZ_RT	WK1	class1
WK1_TMZ_RT_biol_rep_2	TMZ_RT	WK1	class1
MN1_M4344_TMZ_RT_biol_rep_1	M4344_TMZ_RT	MN1	class3
MN1_M4344_TMZ_RT_biol_rep_2	M4344_TMZ_RT	MN1	class3
MN1_DMSO_biol_rep_1	Control	MN1	class3
MN1_DMSO_biol_rep_2	Control	MN1	class3
MN1_TMZ_RT_biol_rep_1	TMZ_RT	MN1	class3
MN1_TMZ_RT_biol_rep_2	TMZ_RT	MN1	class3
BAH1_M4344_TMZ_RT_biol_rep_1	M4344_TMZ_RT	BAH1	class1
BAH1_M4344_TMZ_RT_biol_rep_2	M4344_TMZ_RT	BAH1	class1
BAH1_DMSO_biol_rep_1	Control	BAH1	class1
BAH1_DMSO_biol_rep_2	Control	BAH1	class1
BAH1_TMZ_RT_biol_rep_1	TMZ_RT	BAH1	class1
BAH1_TMZ_RT_biol_rep_2	TMZ_RT	BAH1	class1
MMK1_M4344_TMZ_RT_biol_rep_1	M4344_TMZ_RT	MMK1	class1
MMK1_M4344_TMZ_RT_biol_rep_2	M4344_TMZ_RT	MMK1	class1
MMK1_DMSO_biol_rep_1	Control	MMK1	class1
MMK1_DMSO_biol_rep_2	Control	MMK1	class1
MMK1_TMZ_RT_biol_rep_1	TMZ_RT	MMK1	class1
MMK1_TMZ_RT_biol_rep_2	TMZ_RT	MMK1	class1
HW1_M4344_TMZ_RT_biol_rep_1	M4344_TMZ_RT	HW1	class1
HW1_M4344_TMZ_RT_biol_rep_2	M4344_TMZ_RT	HW1	class1
HW1_DMSO_biol_rep_1	Control	HW1	class1
HW1_DMSO_biol_rep_2	Control	HW1	class1
HW1_TMZ_RT_biol_rep_1	TMZ_RT	HW1	class1
HW1_TMZ_RT_biol_rep_2	TMZ_RT	HW1	class1
PB1_M4344_TMZ_RT_biol_rep_1	M4344_TMZ_RT	PB1	class2
PB1_M4344_TMZ_RT_biol_rep_2	M4344_TMZ_RT	PB1	class2
PB1_DMSO_biol_rep_1	Control	PB1	class3
PB1_DMSO_biol_rep_2	Control	PB1	class2
PB1_TMZ_RT_biol_rep_1	TMZ_RT	PB1	class2
PB1_TMZ_RT_biol_rep_2	TMZ_RT	PB1	class2
RKI1_M4344_TMZ_RT_biol_rep_1	M4344_TMZ_RT	RKI1	class2
RKI1_M4344_TMZ_RT_biol_rep_2	M4344_TMZ_RT	RKI1	class2
RKI1_DMSO_biol_rep_1	Control	RKI1	class3
RKI1_DMSO_biol_rep_2	Control	RKI1	class3
RKI1_TMZ_RT_biol_rep_1	TMZ_RT	RKI1	class3
RKI1_TMZ_RT_biol_rep_2	TMZ_RT	RKI1	class3
JK2_M4344_TMZ_RT_biol_rep_1	M4344_TMZ_RT	JK2	class3
JK2_M4344_TMZ_RT_biol_rep_2	M4344_TMZ_RT	JK2	class3
JK2_DMSO_biol_rep_1	Control	JK2	class3
JK2_DMSO_biol_rep_2	Control	JK2	class3
JK2_TMZ_RT_biol_rep_1	TMZ_RT	JK2	class3
JK2_TMZ_RT_biol_rep_2	TMZ_RT	JK2	class3
SB2b_M4344_TMZ_RT_biol_rep_1	M4344_TMZ_RT	SB2b	class2
SB2b_M4344_TMZ_RT_biol_rep_2	M4344_TMZ_RT	SB2b	class2
SB2b_DMSO_biol_rep_1	Control	SB2b	class2
SB2b_DMSO_biol_rep_2	Control	SB2b	class2
SB2b_TMZ_RT_biol_rep_1	TMZ_RT	SB2b	class2
SB2b_TMZ_RT_biol_rep_2	TMZ_RT	SB2b	class2
SJH1_M4344_TMZ_RT_biol_rep_1	M4344_TMZ_RT	SJH1	class2
SJH1_M4344_TMZ_RT_biol_rep_2	M4344_TMZ_RT	SJH1	class2
SJH1_DMSO_biol_rep_1	Control	SJH1	class3
SJH1_DMSO_biol_rep_2	Control	SJH1	class3
SJH1_TMZ_RT_biol_rep_1	TMZ_RT	SJH1	class3
SJH1_TMZ_RT_biol_rep_2	TMZ_RT	SJH1	class3
FPW1_M4344_TMZ_RT_biol_rep_1	M4344_TMZ_RT	FPW1	class2
FPW1_M4344_TMZ_RT_biol_rep_2	M4344_TMZ_RT	FPW1	class2
FPW1_DMSO_biol_rep_1	Control	FPW1	class1
FPW1_DMSO_biol_rep_2	Control	FPW1	class1
FPW1_TMZ_RT_biol_rep_1	TMZ_RT	FPW1	class1
FPW1_TMZ_RT_biol_rep_2	TMZ_RT	FPW1	class1
