## Supplementary tables for "Tensor-based representation learning for multi-omics integrative clustering and feature discovery": sTable10.xlsx

### Sheet: Sheet1
Supplementary Table 10. Associations between genes and chemotherapy drugs across different cancers.
Gene	Chemotherapy drug association
	Year	PMID	Journal	Description	Cancer	Drug
BRD8
DHFRL1
EHBP1L1
GPD1	2019	31303549	Cell Stem Cell	upregulation in TMZ-resistant	GBM	TMZ
IFFO1	2023	36257380	Cancer letters	downregulation in chemo-resistance	Ovarian cancer	cisplatin
LRRC49
LTBR
NCBP2	2016	27634758	Cancer Research	NRBP2 expression was negatively correlated with hepatocellular carcinoma cell resistance to the chemotherapy agents, including sorafenib, cisplatin and the Akt signaling inhibitor perifosine.	Hepatocellular Carcinoma	sorafenib, cisplatin and perifosine
SGTA	2014	24974147	Leukemia Research	SGTA knockdown induced adhesion-mediated drug resistance	non-Hodgkin's lymphoma	Doxorubicin
TMEM183A
VPS13D
ARPIN
B9D1
BCL2L15
BCL9L	2021	33436545	Cell Death & Disease	Upregulation promotes the resistance of cholangiocarcinoma cells to gemcitabine	Cholangiocarcinoma	gemcitabine
C12orf29
C1QB
CCR2
CDC25C
CNFN
DGKD
FAM69C
FAT2
FOXP4	2024	39047223	Cancer Research	FOXP4 inhibited by 42-(2-tetrazolyl) rapamycin enhances gastric cancer response to 5-FU; FOXP4 promotes stemness/metastasis when upregulated by YAP1	Gastric cancer	5-Fluorouracil (5-FU), via FOXP4 inhibitor
GOLGA3
HCLS1
HEPACAM
HLA-DPA1
KCP	2025	40297811	Front Oncol	Enhances paclitaxel resistance in cervical squamous cancer cells	Cervical	Paclitaxel
LAIR1
LSAMP
LST1
MAP3K11
MAPK13	2023	37599001	Nat Cell Biol	m6A-stabilized MAPK13 upregulation limits rapamycin efficacy	Various	Rapamycin
MAPKBP1
MCTP2
MMP11
MRPL51
MSI1	2021	33804958	Cancers	MSI1 knockout increases sensitivity to DNA replication and cell cycle inhibitors	GBM	Cell cycle / DNA replication inhibitors
MYO16
NAV2
NKPD1
NLRP12
NNMT
PAFAH1B1	2025	40378956	J Biol Chem	Regulates paclitaxel sensitivity in triple-negative breast cancer	breast cancer	Paclitaxel
PCDH17
PCDH8
PCDHB1
PHC1
PLXNB1
PRKCDBP
RHBG
SENP8
SERP2
TMEM150B
TMEM181
TMEM201
TNRC6C
TP53BP2
TSG101
ZNF318
ZNF550
ZNF587
ZNF592
