## Supplementary tables for "Tensor-based representation learning for multi-omics integrative clustering and feature discovery": sTable12.xlsx

### Sheet: Supplementary Table 12a
Supplementary Table 12a. Differentially expressed feature genes across cell types in the GBM single-cell RNA-seq dataset.
feature gene on cell types			GBM Association form PubMed (link to sTable 7)			Cell marker annotation from Cell Taxonomy
Gene	q-value	Cell Type	Journal	PMID	Year	Cell Type	Tissue	Disease	Condition DOID	PMID	Source	Annotation Priority
C1QB	0	Myeloid	Frontiers in Immunology	31649675	2019	Microglial cell	Brain	Alzheimer's disease	DOID:10652	34489404	Cell Taxonomy	Brain tissue
HLA-DMB	0	Myeloid				Macrophage	Brain	Glioma	DOID:0060108	29262845	CellMarker	GBM/Glioma direct
HCLS1	0	Myeloid				Microglial cell	Prefrontal cortex	Physiology	NA	29539641	CellMarker	Brain tissue
HLA-DPA1	0	Myeloid	Cancer Science	38480275	2024	Monocyte		Normal	NA	32214235	Human Cell Landscape	Other (non-brain)
LAIR1	0	Myeloid	Cell Death & Disease	37845206	2023	Microglial cell	Brain	Normal	NA		PanglaoDB	Brain tissue
LSAMP	0	Malignant	Brain Pathology	24354918	2014	Oligodendrocyte precursor cell	Prefrontal cortex	Physiology	NA	29539641	CellMarker	Brain tissue
LST1	0	Myeloid				Microglial cell	Prefrontal cortex	Physiology	NA	29539641	CellMarker	Brain tissue
APOC1	0	Myeloid	Acta Pharmacologica Sinica	35581292	2022	Microglial cell	Prefrontal cortex	Physiology	NA	29539641	CellMarker	Brain tissue
FCGRT	0	Myeloid	Journal of Controlled Release	34245786	2021	Microglial cell	Prefrontal cortex	Physiology	NA	29539641	CellMarker	Brain tissue
TRIM9	1.4979e-286	Malignant	Cell Reports	29669288	2018	Interneuron	Brain	Normal	NA		PanglaoDB	Brain tissue
SOX11	4.14851e-193	Malignant	Cancer research	19808959	2009	Neural progenitor cell	Brain	Glioblastoma	DOID:3068	31327527	Cell Taxonomy	GBM/Glioma direct
CD69	8.22056e-176	Myeloid	Biomedicines	36289717	2022	CD4-positive, alpha-beta T cell	Blood	Physiology	NA	28566371	CellMarker	Immune-tissue
C3orf70	9.56818e-172	Malignant				Oligodendrocyte precursor cell	Brain	Glioma	DOID:0060108	29674595	CellMatch	GBM/Glioma direct
GPR37L1	2.12008e-156	Malignant	Experimental Neurology	30452905	2019	Bergmann glial cell	Brain	Normal	NA		PanglaoDB	Brain tissue
NDFIP1	1.22286e-150	Malignant	Metabolic Brain Disease	36083425	2023	Naive thymus-derived CD8-positive, alpha-beta T cell	Blood	Physiology	NA	28622514	CellMarker	Immune-tissue
TREM1	1.23238e-149	Myeloid	Cancer Letters	38479552	2024	Blood-derived tumor-associated macrophages	Brain	Glioblastoma	DOID:3068	29262845	Sctyper.db	GBM/Glioma direct
PCDH17	6.45651e-144	Malignant				Endothelial cell	Gonad	Physiology	NA	28457750	CellMarker	Other (non-brain)
GPD1	1.676e-135	Oligodendrocyte	Cell Stem Cell	31303549	2019	Adrenal gland glandular cell		Normal	NA	32214235	Human Cell Landscape	Other (non-brain)
PCBP4	1.47516e-122	Oligodendrocyte	Experimental And Molecular Medicine	31811117	2019	Ionocyte	Lung	Physiology	NA	30069046	CellMarker	Other (non-brain)
MSI1	9.52326e-121	Malignant	Glia	11284014	2001	Cancer stem cell	Brain	Glioblastoma	DOID:3068	25940879	CellMarker	GBM/Glioma direct
LTBR	4.62289e-118	Myeloid	Computers in Biology And Medicine	38599071	2024	Helper T cell	Immune system	Normal	NA		PanglaoDB	Immune-tissue
ZNHIT1	1.64503e-117	Malignant				Mature NK T cell	Kidney	Physiology	NA	30093597	CellMarker	Other (non-brain)
NCBP2	3.26004e-114	Malignant				Mature NK T cell	Kidney	Physiology	NA	30093597	CellMarker	Other (non-brain)
MRPL51	2.03637e-110	Malignant				Mesenchymal stem cell		Normal	NA	32214235	Human Cell Landscape	Other (non-brain)
BRD8	1.90558e-107	Malignant	Nature	36544023	2023	Mature NK T cell	Kidney	Physiology	NA	30093597	CellMarker	Other (non-brain)
CDKN2C	3.39064e-101	Malignant	Cancer cell	18394558	2008	Adrenal gland glandular cell		Normal	NA	32214235	Human Cell Landscape	Other (non-brain)
NDUFA12	3.98932e-99	Malignant	Biomolecules	39334963	2024	Neuron		Normal	NA	32214235	Human Cell Landscape	Other (non-brain)
KIAA1191	7.00306e-97	Malignant				Mitotic fetal germ cell	Gonad	Physiology	NA	28457750	CellMarker	Other (non-brain)
SMAD5	1.38305e-96	Malignant	Neuro-oncology	25165192	2015	Embryonic stem cell	Zygote stage	Normal	NA		PanglaoDB	Other (non-brain)
NAV2	6.34089e-96	Malignant				Malignant cell		Melanoma	DOID:1909	30388455	Sctyper.db	Other (non-brain)
UPF3A	5.18649e-95	Malignant				Mature NK T cell	Kidney	Physiology	NA	30093597	CellMarker	Other (non-brain)
TGFB1	3.44244e-94	Myeloid	Neuro-oncology	32813021	2021	CD4-positive, CD25-positive, alpha-beta regulatory T cell		Physiology	NA		Invitrogen	Other (non-brain)
BEST3	6.89258e-93	Malignant				Not in database						No annotation
RAB3IL1	5.53402e-83	Myeloid				Microglial cell	Prefrontal cortex	Physiology	NA	29539641	CellMarker	Brain tissue
MARK1	3.04772e-81	Malignant				Meiotic prophase fetal germ cell	Gonad	Physiology	NA	28457750	CellMarker	Other (non-brain)
LRRC49	1.05196e-66	Malignant				Podocyte	Kidney	Normal	NA		PanglaoDB	Other (non-brain)
COL4A1	1.22378e-65	Malignant	Cell Death & Disease	38286983	2024	Proximal tubule progenitor cell		Normal	NA	32214235	Human Cell Landscape	Other (non-brain)
PPP1R18	3.41781e-65	Myeloid				Microglial cell	Prefrontal cortex	Physiology	NA	29539641	CellMarker	Brain tissue
PLXNB1	2.36656e-64	Oligodendrocyte	Nucleic Acids Research	23907387	2013	Astrocyte	Brain	Normal	NA		PanglaoDB	Brain tissue
GNL1	6.32682e-62	Malignant				Mature NK T cell	Kidney	Physiology	NA	30093597	CellMarker	Other (non-brain)
TMEM181	3.42486e-59	Malignant				CD4-positive, alpha-beta cytotoxic T cell	Liver	Physiology	NA	28622514	CellMarker	Other (non-brain)
B9D1	2.21261e-58	Malignant				Ciliated cell	Lung	Physiology	NA	30069046	CellMarker	Other (non-brain)
NBPF1	1.14264e-57	Malignant				Mitotic arrest phase fetal germ cell	Gonad	Physiology	NA	28457750	CellMarker	Other (non-brain)
TMEM201	5.99372e-56	Malignant				Secretory progenitor cell	Small intestine	Physiology	NA	29802404	CellMarker	Other (non-brain)
NEDD4	3.19801e-53	Malignant	Cancer Letters	35167936	2022	Not in database						No annotation
C12orf29	5.36776e-53	Malignant				Mature NK T cell	Kidney	Physiology	NA	30093597	CellMarker	Other (non-brain)
POP5	2.19524e-50	Malignant				Mature NK T cell	Kidney	Physiology	NA	30093597	CellMarker	Other (non-brain)
SCMH1	3.49352e-48	Malignant				Not in database						No annotation
SLC27A5	4.81656e-48	Malignant				Malignant cell	Colon	Colorectal cancer	DOID:9256	24138885	Sctyper.db	Other (non-brain)
LYRM1	1.24727e-46	Malignant				Mature NK T cell	Kidney	Physiology	NA	30093597	CellMarker	Other (non-brain)
HMBS	6.21997e-43	Malignant	Oncogene	12917623	2003	Erythroid progenitor cell (RP high)		Normal	NA	32214235	Human Cell Landscape	Other (non-brain)
RAB32	1.58953e-41	Myeloid	Cell Death & Disease	36922509	2023	Microglial cell	Prefrontal cortex	Physiology	NA	29539641	CellMarker	Brain tissue
TMEM183A	4.18098e-41	Malignant				FGFR1low, NME5- epithelial cell	Esophagus	Physiology	NA	29802404	CellMarker	Other (non-brain)
OGG1	5.29077e-41	Malignant	Experimental And Molecular Medicine	15031674	2004	Exhausted CD4+ T cell	Liver	Physiology	NA	28622514	CellMarker	Other (non-brain)
PLXNB2	3.23293e-35	Myeloid	Cell	29100074	2017	Ependymal cell	Brain	Normal	NA		PanglaoDB	Brain tissue
RASSF3	2.3879e-34	Myeloid				Pit progenitor cell	Stomach	Physiology	NA	29802404	CellMarker	Other (non-brain)
TNRC6C	1.46084e-31	Malignant				Mature NK T cell	Kidney	Physiology	NA	30093597	CellMarker	Other (non-brain)
ZNF710	6.88344e-31	Myeloid				Secretory progenitor cell	Esophagus	Physiology	NA	29802404	CellMarker	Other (non-brain)
RIN1	1.70075e-29	Malignant	Clinical Epigenetics	36850002	2023	Neuron	Brain	Normal	NA		PanglaoDB	Brain tissue
ZNF587	2.47794e-27	Malignant				Leydig cell	Gonad	Physiology	NA	28457750	CellMarker	Other (non-brain)
MESDC1	2.68898e-27	Myeloid				Mature NK T cell	Kidney	Physiology	NA	30093597	CellMatch	Other (non-brain)
ZNF318	3.15213e-27	Malignant				Meiotic prophase fetal germ cell	Gonad	Physiology	NA	28457750	CellMarker	Other (non-brain)
NEDD4L	6.60145e-20	Malignant	Frontiers In Cellular Neuroscience	34305532	2021	Malignant cell		Melanoma	DOID:1909	30388455	Sctyper.db	Other (non-brain)
MAPK13	1.15256e-19	Lymphocyte	Journal of Cellular Biochemistry	25535908	2015	Exhausted T cell		Melanoma	DOID:1909	30388455	Sctyper.db	Other (non-brain)
ADAM10	2.18205e-19	Myeloid	Neuro-oncology	24327582	2023	Mature NK T cell	Kidney	Physiology	NA	30093597	CellMarker	Other (non-brain)
MAP3K11	1.38026e-18	Oligodendrocyte	Molecular Cancer Research	28487380	2017	Mature NK T cell	Kidney	Physiology	NA	30093597	CellMarker	Other (non-brain)
SGTA	2.63948e-15	Oligodendrocyte				Not in database						No annotation
ZC3H12A	1.44614e-13	Lymphocyte	Cancers	32272554	2020	Mature NK T cell	Kidney	Physiology	NA	30093597	CellMarker	Other (non-brain)
IFFO1	4.43143e-12	Myeloid	Cancer Letters	36257380	2023	Epithelial cell	Esophagus	Physiology	NA	29802404	CellMarker	Other (non-brain)
HIVEP3	4.6926e-11	Myeloid	Cell Death & Disease	37963919	2023	Mature NK T cell	Kidney	Physiology	NA	30093597	CellMarker	Other (non-brain)
HEPACAM	3.02281e-10	Oligodendrocyte	Journal of Neuroscience	37722850	2023	Astrocyte	Brain	Oligodendroglioma	DOID:3181	27806376	Sctyper.db	GBM/Glioma direct
SCHIP1	8.32078e-05	Oligodendrocyte				Astrocyte		Normal	NA	32214235	Human Cell Landscape	Other (non-brain)
TAPBP	0.000342011	Lymphocyte				Microglial cell	Prefrontal cortex	Physiology	NA	29539641	CellMarker	Brain tissue

### Sheet: Supplementary Table 12b
Supplementary Table 12b. GO enrichment analysis of genes annotated as “Other (non-brain)” or “No annotation”.
GroupID	Category	Term	Description	LogP	Log(q-value)	Symbols	InTerm_InList
1_Summary	GO Biological Processes	GO:0046824	positive regulation of nucleocytoplasmic transport	-5.59258	-1.40988	NEDD4,TGFB1,NCBP2,ZC3H12A,ADAM10,COL4A1,B9D1,TMEM201,MAP3K11,TNRC6C,GPD1	11/-
2_Summary	GO Biological Processes	GO:0032801	receptor catabolic process	-5.44661	-1.40988	NEDD4,TGFB1,NEDD4L,BEST3,COL4A1,SMAD5,TNRC6C,ADAM10,PCDH17,MARK1,ZNHIT1,CDKN2C	12/-
3_Summary	GO Biological Processes	GO:1902074	response to salt	-5.12915	-1.26851	MAPK13,TGFB1,ZC3H12A,MAP3K11,NDUFA12,HLA-DPA1,COL4A1,SMAD5,ADAM10,NEDD4,ZNHIT1,CDKN2C,OGG1	13/-
4_Summary	GO Biological Processes	GO:1903313	positive regulation of mRNA metabolic process	-3.31824	-0.259236	NCBP2,TNRC6C,UPF3A,ZC3H12A,PCBP4	5/-
5_Summary	Reactome Gene Sets	R-HSA-2559580	Oxidative Stress Induced Senescence	-2.99217	-0.116812	CDKN2C,SCMH1,TNRC6C,NEDD4	4/-
6_Summary	Reactome Gene Sets	R-HSA-9006934	Signaling by Receptor Tyrosine Kinases	-2.82164	-0.0279466	ADAM10,COL4A1,NEDD4,MAPK13,NCBP2,HLA-DPA1	6/-
7_Summary	GO Biological Processes	GO:0000302	response to reactive oxygen species	-2.60762	0	OGG1,MAPK13,RLIG1,ZC3H12A	4/-
8_Summary	GO Biological Processes	GO:0009896	positive regulation of catabolic process	-2.45628	0	GPD1,NEDD4,SGTA,TNRC6C,ZC3H12A	5/-
9_Summary	GO Biological Processes	GO:1901136	carbohydrate derivative catabolic process	-2.34858	0	GPD1,OGG1,TGFB1,NDUFA12	4/-
10_Summary	WikiPathways	WP5087	Pleural mesothelioma	-2.28767	0	COL4A1,MAP3K11,TGFB1,RASSF3	4/-
11_Summary	GO Biological Processes	GO:0033365	protein localization to organelle	-2.24258	0	NEDD4,SGTA,IFFO1,B9D1,TMEM201	5/-
